# Chromatin organization in early land plants reveals an ancestral association between H3K27me3, transposons, and constitutive heterochromatin

**DOI:** 10.1101/827881

**Authors:** Sean A. Montgomery, Yasuhiro Tanizawa, Bence Galik, Nan Wang, Tasuku Ito, Takako Mochizuki, Svetlana Akimcheva, John Bowman, Valérie Cognat, Laurence Drouard, Heinz Ekker, Syuan-Fei Houng, Takayuki Kohchi, Shih-Shun Lin, Li-Yu Daisy Liu, Yasukazu Nakamura, Lia R. Valeeva, Eugene V. Shakirov, Dorothy E. Shippen, Wei-Lun Wei, Masaru Yagura, Shohei Yamaoka, Katsuyuki T. Yamato, Chang Liu, Frédéric Berger

**Author notes:** SAM and YT contributing equally and share first authorship.

## Abstract

Genome packaging by nucleosomes is a hallmark of eukaryotes. Histones and the pathways that deposit, remove, and read histone modifications are deeply conserved. Yet, we lack information regarding chromatin landscapes in extant representatives of ancestors of the main groups of eukaryotes and our knowledge of the evolution of chromatin related processes is limited. We used the bryophyte *Marchantia polymorpha*, which diverged from vascular plants 400 Mya, to obtain a whole chromosome genome assembly and explore the chromatin landscape and three-dimensional organization of the genome of early land plants. Based on genomic profiles of ten chromatin marks, we conclude that the relationship between active marks and gene expression is conserved across land plants. In contrast, we observed distinctive features of transposons and repeats in *Marchantia* compared with flowering plants. Silenced transposons and repeats did not accumulate around centromeres, and a significant proportion of transposons were marked by H3K27me3, which is otherwise dedicated to the transcriptional repression of protein coding genes in flowering plants. Chromatin compartmentalization analyses of Hi-C data revealed that chromatin regions belonging to repressed heterochromatin were densely decorated with H3K27me3 but not H3K9 or DNA methylation as reported in flowering plants. We conclude that in early plants, H3K27me3 played an essential role in heterochromatin function, suggesting an ancestral role of this mark in transposon silencing.
