## Supplemental Table 1 for "Chromatin organization in early land plants reveals an ancestral association between H3K27me3, transposons, and constitutive heterochromatin"

### Sheet: Annotation statistics
M. polymorpha genome annotation statistics
Chromosome	Length (bp)	Number of protein-coding loci	Number of mRNAs**	Number of rRNAs	Number of tRNAs	Number of miRNAs	G+C content	Percentage of repetitive regions
chr1	30584173	2983	3901	42	31	30	41.8	21.8
chr2	29643427	2683	3399	5	90	35	42.4	26.3
chr3	27142341	2551	3209	14	57	68	42.2	25.6
chr4	26988051	2414	3061	15	76	39	42.6	30.5
chr5	26794015	2457	3121	6	165	31	42.7	28
chr6	23861560	2153	2760	3	80	37	42.6	28
chr7	21963529	1974	2515	2	60	38	42.5	24.4
chr8	21314552	1904	2379	1	68	37	42.2	25.4
chrV	7543715	154	247	51	2	0	43.3	75.4
unplaced scaffolds	2,818,376*	148*	159*	129*	0	0	48.2*	60.2*
Total	218653739	19421	24751	268	629	315	42.5	28.4
* Sum/average of 435 unplaced scaffolds
** Including isoforms

### Sheet: Genetic markers and LG
Marker	Alternative name	Chromosome	Linkage group	Sequence
HT-SSR-MpLFY	MpLFY	1	5	>MpLFY_HT-SSR-MpLFY_LG5_x000D_ATGGATCCAAGACTGGATCACTCGAGGATGGACCCTCGAATGGATCCGAG_x000D_GTTGGATCCGAGGATGGAGCCGAGGATGGATCCGAGGATGGACGCGAGAA_x000D_GCATGGACCCTCGCCTCGAACAAAGAATGGATGGCAGGATGATGCAGCCT_x000D_TCGGCTGACAATCGCTCTTTTGAGTTCGGATTCACCACAGCTGGTGGGCG_x000D_GAGAGAGGTTCGGACTCTCGAGGATTTATTTCATGGTTATGGGGTCCGAA_x000D_TAGCCACGTTAGCCAAGATGACGGAGATGGGGTTCACTGTGAGCACACTG_x000D_GTGAATATGACAGAAGCGGAGCTCGAT…
HT-d-E001	PTA2.3482.C1	1	5	>PTA2.3482.C1_HT-d-E001_LG5_x000D_GGTCGGATTCCGGGGTTTGATGGACCGCCATGTCAGCGATTTCACCTTTACATGATGAACTTGGTCTTTGTGCTGATCAT_x000D_CTACAATGTGGCCCCTTTACCGTCATTTTTCTTGGACGTGTATCAAGTGACTAGTTTCGAGAAGTACAGGATACAACCGG_x000D_GCGTGCACAATACCAAATCGGCCTCCATCCAATGTTACAAAGACACCATGATGCTTTATTTCTTCATCGTCGCTCCCCTG_x000D_AATGTGATTTCGTACCCCACGTTTAAGATGATCGGTATAAGTTCGGATATACCACTTCCCTCTCTTCAAACCGCACTCCT_x000D_CCAGCTGCTGACCTACT…
HT-SSR-E032	Contig2565	1	5	>Contig2565_HT-SSR-E032_LG5_x000D_GTATGCGCTCGCGCTTCCCGTCCCAATCCCCCTCCTCCCCACCCAGCCCCGCAATCTCGCAGTCTCCCTCACCCCCCCGC_x000D_TCCTGCTGCTGCTTCTCCTCGCTCGCACTGCACTATCACTCTCTCTCTCACTCTCTCTCAACGAACCGAACGTGCTGGAC_x000D_GCTCGCTCCTCATCTGTCGTTGTGTCTGCGTGCGCGTGTCCCCCCTCCTCCCGCCCCCCCTCCCCTCACGAAGTGTCGAT_x000D_TGTAGCTACTCTTCCATTGTGGCCTTCCGAGTCCAGTTGTCGACGTAGAGACGGAGAGTCATCGAGGTCGAGAGACGAGG_x000D_TGGCGGTTTTCTCATCG…
HT-d-E041	PTA2.1016.C1	1	5	>PTA2.1016.C1_HT-d-E041_LG5_x000D_CGCTCGAGAGCAAGAGAAGGCCGCGGGCACTGGAGAATAGAGCACTGCCTCGCAGCGCCTCTGCCGCTGCAGCGCCGCGG_x000D_CCGAAGATCAGCAGGGAGCGAGTGGGAGGCCGTCGGGAGGAGGATTTGCATTTATCGAAGGGACGATGGGAAACACTTCG_x000D_TCCATGCTGACGCAGTATGATATAGAAGATGTGGAAAACCACTGTTCTCAGCGATTCACTCAGCGAGAGATTGTTTCTTT_x000D_GTACCAAAGATTCTGTGCGCTCGATCGGAGTGGCAAAGGTTATATTTCTGGTGATGAGTTCATGTCTGTTCCGGAGTTTG_x000D_CCGTGAATCCTCTTTCA…
HT-d-E028	PTA2.1486.C1	1	5	>PTA2.1486.C1_HT-d-E028_LG5_x000D_GCGTCCGAGAACATCAACAATGTGCTTGCGCCCAAGTTGATTGGTCTGGACTCAAGAAATCAGAGGGAGATTGATGCTAT_x000D_CATGTTGGAACTCGATGGCACACAGAACAAAGGCAAGTTGGGTGCCAATGCAATTTTGGGAGTGTCACTTAGCGTATGCA_x000D_GAGCGGGAGCTGGAGGCCAAGGATTGCCACTGTATCGCCACATTCAGGAATTGGCAGGCACTAAAGAACTTGTCATGCCA_x000D_GTTCCAGCTTTGAATGTTATCAATGGGGGTAGTCATGCTGGCAACAAATTGGCCATGCAGGAGTTCATGATTCTCCCTGT_x000D_AGGCGCTTCTTCTTTTG…
HT-d-MpFT1	MpFT1	1	5	>MpFT1_HT-d-MpFT1_LG5_x000D_GGTCGATTTTGTCATCCATTCGAGCGACCGAGAAACGGAGCGATGATGGC_x000D_CGATTCACAGTCCAGGCAGGTTGTCGTGTCAGCGCAGCTGCTGCTGCTGC_x000D_TGCTTCTGGGCTCGTGCATGGTGCACGAGATTGAGGCGGTGGAGTACGCG_x000D_AGCCAGCGAGTGAACGACCTCGAGACGGTGGTTCCTCCATACCTGGACTC_x000D_CTTTGGAGCTCCGAGCGCCCAGGTCAAGGTGTACTACAGAACCAATAGCA_x000D_CGGTCGGGAAATTGAAGCTGGGCAAGTTGTACGACAGGAATCAAACGCAG_x000D_GCTGCGCCTCACGTCGTGATCAAGGGCGA…
HT-d-E022	PTA2.2198.C1	1	5	>PTA2.2198.C1_HT-d-E022_LG5_x000D_AACTGCAAGATCTCTGAATGAGCCATGCACTGATGTATAGTGCGTTTCCATTCGTCCAGTGGAGACAGAGGGAGAAAACA_x000D_ATGAGCTCATCTCCATCGACCTTTTTGCTTCTTTTGCTTCTTCAGCTTTATTCTTTCAGAAGTCCAATTTAAGTGTGTGG_x000D_TGACTGACCATTGATAGGATTTCAAGAATTTGAAGCTCGTTTCAATAGACAATGGCAGCGTGGAGGAGTGCCAACGTGCT_x000D_CGTCGCATTGCTAGTGGTGGCTGCAGCGTGGATCCACCCAGGAGTCTTCACGGTGGAGGGAAATAACGCTGCCAGCTCTC_x000D_CGTTTCCAGCAATTATC…
HT-d-E044	PTA2.1005.C1	1	5	>PTA2.1005.C1_HT-d-E044_LG5_x000D_CGCCGTCTTCCAGCCTCTTGCCCGAGAGAGCATTTCCCTTTCTCCCTTGCAAGCTTCATCTGCCAGCTTCAGCTCGCTCT_x000D_GTATCGAGCCCTCGCGGCGGCCAACCCCTACCCTAGCAAGATGAATAGGGAGAAGTTGATGAAGATGGCCAGTGCCGTGC_x000D_GCACTGGTGGGAAGGGCAGTGTACGCAGAAAGAAAAAAGCTGTCCACAAGACTACCACCACAGATGACAAGAGGTTGCAA_x000D_AACACCCTGAAGAGACTGGGAGTGAACACCATACCCGGTATTGAGGAAGTGAATATCTTCAAGGATGAAACTGTTATTCA_x000D_TTTCGTTAACCCCAAAG…
HT-SSR-E020	Contig1956	1	5	>Contig1956_HT-SSR-E020_LG5_x000D_GTCTTAGGCACGCCAGACCGTATGCTGCTCTGCTCGTAGAATCCTGCGATCGATCGAGCGAGAGCCGATCAAACAGAGGA_x000D_GCGGAAGAGAGGAGAGGAGAGGAGAGGAGAGGTGAGGGGATCGATTGGAATAGATGTGATACAATCGAAGGCGTTTGGAT_x000D_CGAACTGGTCTTGGGGCTTGGGGCTTGGGGCTTGGGGCTTGGAGCCGGAAGGAAGGGAGGGCGGGGCGCGATGGACAAGG_x000D_AACCGGAGGAGATGCAGTATTTGGGAGTGGTGGGGGTAATCAAGGAGGCGTTCAAGTTGATGAGATCGTATGGCAGATTG_x000D_CTCGCATCGCTGACGGC…
HT-SSR-E011	Contig3424	1	5	>Contig3424_HT-SSR-E011_LG5_x000D_ATAATACCGAATCACGATCGCAGTTGGTATGGTCACCAACTGCAAAGGACTTATTTAACTCATATCTACCTAAATTCTTG_x000D_TTCACTTCAAATCTCATGTGACACCCAAATTTATGGCCCAACAACAAGCAGCGTGCATTCCGACCGCATCTAACAGCAGA_x000D_AGCTGTATTTCGTATCGGACAATACGTGCGAACGTTGGCACGTCATCTGATATTTCCACTGTTGATATCTCACTCGATCG_x000D_TGGAAGTGCAGGGGGCCGCCTCAGGAACTGGAGACTCAGGAAGGCCCAAGAGTATATGTATGAGCAGCAATCGAGCTCAG_x000D_AAAGCACAGGGAATTTG…
HT-SSR-MpARF	MpARF	1	5	>MpARF_HT-SSR-MpARF_M23-432E3_LG5 GATCATTATTGACATGTGTGATTAGTAAGCCTATTGAAAGTCACATCCTGCACGTACAAT GCACAACAGCTAACTGGCTTCCCAACCAATCATTATGAAGTGAAGTATTGGATGGAAGAT AAAATTCCATGCATTACTGGCGCAAACAAATTTTCACCTCAACTCTGGACAACCGTAGGA TATCACTGAACAAATGAAAATCTCAAAAAACTAAAGAATCTAAAGCAGATTTGGAATGTA ATCATTTTTTAAATTTGGGAGCGGCTAGCTATCACTCGAATACTACTTATGCGTATGCTT GGCAAGTATGTTTTCTTTGTGCGTCGGTGGAGTAGTAATACCGGGAATAGTAGTAGCGGC…
HT-d-E032	PTA2.1408.C1	1	5	>PTA2.1408.C1_HT-d-E032_LG5_x000D_CCGAGGCTACGTCCATCTTCGACCTTCGACAGTTGTTCAGTCCCGTTCTTTCTTTCCCGAGAGCTGTTGCCATTCTGCGA_x000D_ACATGTCGAGTACTCAGGGCAAAACTATTACCTGCCGAGCTGCTGTCTCTTGGGAGCCAAAGAAGCCCCTATCCATTGAA_x000D_ACTGTTGAGGTAGCTCCACCTCAAGCTGGAGAAGTTCGAGTGAAGATTACTCATTCGGCCATTTGCCACACAGATGCATA_x000D_CACGCTTGGCGGAAATGACCCTGAAGGTCTCTTTCCTTGCATTCTCGGACACGAAGCCGCAGGAATTGTAGAGAGCGTTG_x000D_GAGAAGGCGTGACAGAG…
HT-d-E036	PTA2.1215.C1	1	5	>PTA2.1215.C1_HT-d-E036_LG5_x000D_ATTAGTGGACGGACAGTTTCATCCGAGACGAGCGGGGCCAGAGCTCCAATCGAGCTGAGGTCGACGAGACGAGACGGATT_x000D_GGATTTCAAACCGGCAATCGTAGCCATGGCGACGGCAGCAGCTGCTTCGTGGACTGCTGTTCGTGCAGGCGGTCCATGGG_x000D_CGGCGTCGTGCTTGTCGCGTGCAGGAGGCTCGAGGTCGGTCTCGTGGAATTCGTGTGGCGTGAGCTTGTGCGGCGTCGAG_x000D_TCGCGGAGGGCGCTGCAGTTGGCAGTCGGAGGAAGTTCGAAGAGCAGTCGAAGGAGCGGCAAGGGCGATCGCTTCGCGCG_x000D_CCTCTGCTGCGTCGCGG…
HT-d-E034	PTA2.1317.C1	1	5	>PTA2.1317.C1_HT-d-E034_LG5_x000D_CGCAACTGCAACGGGACCAGAAGATTGTCTAATTCTTGGATTTGGAGCGCGAGAAGAGAGTGAGGCGGAGGCATGGCAGC_x000D_CATGGCGGTCAGCTTGGCTTCGGCCATGAGCAATGTGAGCTTGGGAGCGCCTTCCTGTTCCGGCCTGAGAATTGCCTCGT_x000D_CCTCCACTCCGAGCGTCTCGCTCGCTCTTCCCTCCACCGGCTACAAGAGGGTACAAGGCTTGCCTTATTTGAGTATTAGA_x000D_TGCGCCCGTGTGGGAGGAGTTGAGGTGCCAAATGCCAAGAGGATAGAGATTTCCTTGCAGTACATTCATGGAATCGGCAA_x000D_GACCACTGCTCGCCAGA…
HT-d-E019	PTA2.2239.C1	1	5	>PTA2.2239.C1_HT-d-E019_LG5_x000D_TTGGTGGTGGTGGCGGCGGAGGACGACGCTCAAGAAGTAGGCAGCAAGAACTCGTCGGCAGGAAGGTGTATCGTGGGACT_x000D_CGTGGAAGGCCGAGAGGAGGGGACGGTCAGGACTGAGAAGGCAGGACAGGAGGAGCGGGGCGGGAGAGACCGCAGTGACT_x000D_CGGAAGCGCCTCGTTGCAGCCATGATTCGTTTCATTCTACTACAAAATCGTCAAGGAAAGACCAGGCTTGCAAAATACTA_x000D_CGTCCCCCTTGAGGATTCTGAAAAGCACAAGCTGGAGTATGAGGTTCACCGATTAGTGGTCAACAGAGACCCAAAGTTTA_x000D_CAAACTTCGTGGAGTTC…
HT-SSR-E010	Contig3602	1	5	>Contig3602_HT-SSR-E010_LG5_x000D_AAGAGGAAGGGACTCCGGCCCCTGTTCTTGCCCGTGCACGAAGATTTGGAACAGTCGACCCCGCTTCATCGCTCCAGCGC_x000D_TTGCTCCGGAATCTCGCCGCGCGGAGGAGCCATGGCGATTAGCGCAGCAGCCGCGAGTGTCCGCTGCTCAGCTGTGCCCG_x000D_TGGCAGCGCCCACCGGATGCAGGAGATTCGATGGACGCTCCGGAAAGCTAGCGTCTGTGAGATTCTGTGGAGGAGTGTCC_x000D_GCTGCGCAATCCTTGAGGGCGATGGCTGCCCTGGATTCTCGATCGGAGAGCCTGCAGTCTCAAAAGATGCAGGTAATGGC_x000D_AAATGCCGGTAAAACCG…
HT-d-E043	PTA2.1007.C1	1	5	>PTA2.1007.C1_HT-d-E043_LG5_x000D_CGCGAAGATTTGGAACAGTCGACCCCGTTCATCGCTCCAGCGCTTGCTCCGGAATCTCGCCGCGCGGAGGAGCCATGGCG_x000D_ATTAGCGCAGCAGCCGCGAGTGTCCGCTGCTCAGCTGTGCCCGTGGCAGCGCCCACCGGATGCAGGAGATTCGATGGACG_x000D_CTCCGGAAAGCTAGCGTCTGTGAGATTCTGTGGAGGAGTGTCCGCTGCGCAATCCTTGAGGGCGATGGCTGCCCTGGATT_x000D_CTCGATCGGAGAGCCTGCAGTCTCAAAAGATGCAGGTAATGGCAAATGCCGGTAAAACCGATGAGACTGAAGTCGAGAAG_x000D_AAGACCGAAAACTACAC…
HT-d-MpC3HDZ1	MpC3HDZ1	1	5	>MpC3HDZ1_HT-d-MpC3HDZ1_LG5_x000D_ATGGCAGTGACGAAAAGAGAAAGTAGGAGCGTGATGGATGCTTCCGGCAA_x000D_GTATGTGCGCTACACAAACGAACAGGTGGAGGCTTTGGAGCGCGTCTACA_x000D_ATGAGTGCCCGAAGCCCAGCTCGATAAGGCGTCAGCAGCTGATCAAAGAT_x000D_TGCCCCATTCTTGCCAACATCGAGCCGAAGCAGATCAAAGTCTGGTTCCA_x000D_GAATCGACGGTGCCGCGAGAAGCAACGAAAAGAAGCCACCCGGCTTCTGA_x000D_GTGTGAATGCGAAACTCACCGCGCTGAACAAGCTGCTCATGGAAGAGAAT_x000D_GAGCGCCTCTCGAAGCACACTTC…
HT-SSR-E030	Contig1348	1	5	>Contig1348_HT-SSR-E030_LG5_x000D_CGGACGCGTGGGCGGACGCGTGGGCGGACGCGTGGGCGCCGGTGCTGCTCGGATTTCCGAGACGAGACGAGACGAGCCGA_x000D_GCGCTGTTCGAGAGCAGAGCGAAGCCTCGTACCCCAGCGCTCTCTCACGCCCACGCTAAAGCTATAGCTAGCGAGCGAGC_x000D_GAGCGAGCACAGTCGGTGCGGCTGCAGCGTTCAATCCGATCAGATGCGAGCACACAGACGACACTGAGAAGGAGTGAGCT_x000D_CGAGAGACGAGACAGAGAGCAGGCGATCGAGTCTCGGCCGGAGAGACGGAGAGTGGCAGCCAAGACTCTCTGAGCGAGTG_x000D_AGTGAGAGAGAGAGGCG…
HT-SSR-E004	Contig6993	1	5	>Contig6993_HT-SSR-E004_LG5_x000D_GTATTCAGCAACCAGCTTCGTCCGAAGCATTCGATCTCATGGTTGTGGTTGTGGATCAGATCCGAGAGAGCAGAGCCCGA_x000D_TCATGGTTTACGATGCTTTCGGGCTCAGACGGATAATGTTGGCGGAAGAGAGAAGGTGCTGCGCATGATGGAGTCAGTTT_x000D_AGTGAGTCAGGCAGCTCGCGGCGATTGCTGTAATTGCTGGCGATTTGGTGCATCTCTCGTTTCGTTTGGTGTCGTTGGTA_x000D_CAGTCGCTCGAGGCGTAGACGACAATGGCGATGGTGGGGACGAGAATTGCGGTGGCCAGAACCGTCAGCAGCATCGTCGC_x000D_GCCGTTGCGAGGAGTGA…
HT-SSR-E017	Contig1952	1	5	>Contig1952_HT-SSR-E017_LG5_x000D_ATTTTTTCCTCGGCTCCAGTTTTACTAGACGGAGCTCCATCAGGCAGGCACGAAGGAACGAACGAACAAGAAGGAAGGAA_x000D_GGAAGGAACGAGGGCTCGGTTCGATCTCTCTGCTCCGCTTCTCTCGTGTTTCTGTTTCTGTTTCTGAGACTCTGGCTTCC_x000D_CAATCTGTTCTCACGATATCTCGACGGAGAGTCAGTCCCCTGGCGTGGGAGGAAGTCATGGACACCTTCGGAGGTAGCTT_x000D_GTTATTCATCGTCGCCGGCAACTCGGTGTGAAGCGAGCGAGAGAGCTGCTTCTGGCAGGTCTTGGCTTGTGTGTTAACAG_x000D_ACACATCTTCGTTCTCT…
HT-d-MpHMP1	MpHMP	1	5	>MpHMP_HT-d-MpHMP1_LG5_x000D_AAAACTCAAGTCATTACTAGTGGCACTCAGTTTCTTTCATGTGATTGTATTCACATGCAC_x000D_CAGTAATGTACTTTCCGCCTAACTGTACACTCGCACTGCTTGCGTGAATGATCCCTGAAG_x000D_AGTAGCCTCTCGTGCTTCAGGGACAACCCAATACTTGGGTCACACGAAGTCGTTGTGGCC_x000D_TGTCTCTACCTCCGACCGTTCGCCCACCCTCGATTTTGAACCGGCTTCATATGTGGTTGA_x000D_GGAAACCTTGCACTCTTGGGCCCACCCTTAGGAAGGTCCGTCAAGTCGAGTGCTTGTACC_x000D_GTACGCTGTTTCTTTGCTGTTGAACAGTCGTACAA…
HT-d-E018	PTA2.2273.C1	1	5	>PTA2.2273.C1_HT-d-E018_LG5_x000D_CGCCTGACTTGAAGCTGGGTCTCAATGATAAAATTGGGCTGGAGAAAGAGGCACAGGCGAAGGCTCGACCTTCAAGAAGT_x000D_GGCAAGACAATTGAACTGGATGATGTCACATTTCATCAGTGTGTGAATCTCACTCGGTTCAACACAGAGAAGACCGTCAG_x000D_CTTTGTTCCTCCCGATGGAGAGTTCGAACTAATGAAATATCGTATAACTGAGGGAATCAATCTTCCATTTCGCGTTCTTC_x000D_CTAGTATCAAGGAACTTGGTCGTACTCGCATGGAAGTTAATGTGAAGGTGAAAAGTTTGTTCGGTGCCAAGATGTTTGCC_x000D_TTAGGGGTAGTTGTTAA…
HT-SSR-E005	Contig6304	1	5	>Contig6304_HT-SSR-E005_LG5_x000D_AAGGCAAGCCCGAGTGCAAGTGCAGGGGGGCACTAGTCTCTCACGCACTGAGACTCTGGGCGGACGGATCGACCGCATCG_x000D_ACATCGGATTCTCGAGAGCGCAATTCGGGCGCAGCGTCGAGCGCGGATCTGATCCGGGACGGCCTCTGTGGGTCACAGGG_x000D_CCCCCTCTCTCGCAATGGCCGTCGACTTAGAAATGCTCAACAAGTATGTCGCTGTGGCTGAAGAGGCTGCGGTCATGGCT_x000D_GGAAAGTTGATTCAGGTCAGCTTCTACAAACATAAAACGGTGGAACACAAGGGAAAGGTCGATTTAGTAACCGAAACCGA_x000D_CAAAGCTTGCGAGAAGA…
HT-SSR-E019	Contig1075	1	5	>Contig1075_HT-SSR-E019_LG5_x000D_CTGTATACATCATTCCATGTGCCGCCCACATGGCTGTGTACCGTTCCTCGTACGCACGAATGAATGCCGTCTTCAAACCT_x000D_CCGAGATTCCTTCCCAGCTGGACTCTGATGTACATGTTCAACATCTTCCTCCTGATCTGGATCCTAGTGGTGGGAGTAGG_x000D_TTTCGGAGGCTGGGCGAGTATGACCAACTTCGTCAGGCAGATCGATACGTTCGGCCTATTCGCCAAGTGCTTCCAGTGCC_x000D_CTCCTCGCGCGGTTGCGGCTGCGGCACCGTCCTTGAAATTGGCCTAAACGATCGCTGCTGCTGTCAGCTCTATACTACCG_x000D_ACCCATACTACTACATC…
HT-d-E004	PTA2.3054.C1	1	5	>PTA2.3054.C1_HT-d-E004_LG5_x000D_CGCGTCAATCGATCGTGTGTTCGGCTCACGACGGGAGGCTATTAGCAAACGATCTCTGCTTGCAGAAGTACTCGACGCCA_x000D_CACGCCTGCAACGCAACGCCACCACGCCCCGGATTGCGAGGTTTTTCGAAATTGGCTCGCTGCTCTCGATCTGAGCGGCG_x000D_CTAGTCGTCTGATTCGAGCGGTATACGATGGCCACCTTCGGCGACGCTCCCGCTGGCAACGCCCAGGCCGGAGAGAAGAT_x000D_CTTCAAGACCAAGTGTGCTCAGTGTCACGCCGTTGAGAAGTCCGCCGGCCACAAGCAGGGTCCCAATCTCTCTGGACTGC_x000D_TTGGGCGAACGTCTGGT…
HT-SSR-E007	Contig5960	2	4	>Contig5960_HT-SSR-E007_LG4_x000D_GAACGTTCCGAAGATGAAGCGAGCCTCGGCCTCAGCCAGCCCGAGGGCCGAGGGCCGAGCCCTTCTACTGCGGTACGAAA_x000D_TAAAGTGTACCGTCGTCGAGACAACCGAGCAACAAATCAAAAACAGGAGTGTTCCTCCATTTGGGCCTGTGAACGACTAA_x000D_ACTCACACGAGCTAGAGTATCTGTTGGGATTGGCATTGCGCTCTATTCAACAACTCCTCCTCCTCCTCCTCTCCTCTCCT_x000D_CTCCTCTTTCTCCTCTTTCTCCTTCTGCTGCCTGCTGCTCTTTTCCTGCTCTTTCTCCTGCTCCTTCGCCTCCCCTCCCA_x000D_CTGCCGACCCCGGGAAA…
HT-d-pMM23-493F4	M493F04.7	2	4	>M493F04.7_HT-d-pMM23-493F4_LG4_x000D_ATGTCTTTGAAGCAGAGAGCGACGAAGTGCTCCGGGTACATTCCGCCCAG_x000D_TCAGTATGTTCCCGTCTACTCTCGACCCATCCGCTCCAGTAACGTGAGGT_x000D_GGCACGAGGAGCTTTCGCCCATCACTCCGAAGCCCAGCTTCGATGATCCC_x000D_GACAACACACGTTCACGAACAATCCAGCAGGCCGTCAAAGCATGGCTCGA_x000D_GTCCAGCCCCAATTCTGTCATTGGGCACGTGCGCGGGCGGAGTCCTACCG_x000D_ATTCCCCCCGCACTTCTCAGTCGTCGTCCGATCGAGCTATCGCTACTCCT_x000D_TCGGACGGGGACGTCGATC…
HT-d-E015	PTA2.2372.C1	2	4	>PTA2.2372.C1_HT-d-E015_LG4_x000D_CGGATTTGGTGTCTCGGGCTTGGCTCGAAGCCATAGCCCAGAATGGCCAGAGTGCCTGGAGCCCGCGATGCGCGAGACCC_x000D_CGCTGCATGCGAGCGTGCTCGGTTCGAGTTTCAATGCCAAGCTCGTGGCACCCAATTCGAGCTCCGGCGTTGTTTACGGG_x000D_AGAAATGGATTTTTCGATTGCAATTTAAGTGCTGCGTCTGCGGAGTGCGAGTTTTTCTGCAGAGCGTCTTCCGCAGGGGA_x000D_GCTGTGCTCTCCATCCTCGCGTGTGTCCATCTTGAACTCGACGGTACGACGAGGAAGTAGGGCTTCTGGGCGAGTGTTGG_x000D_CCTCTGCCGTGGAGGAA…
HT-d-MpHY2	MpHY2	2	4	>MpHY2_HT-d-MpHY2_LG4_x000D_CTTTATCGCTACATTTCGGTCTGAGTTGTGAATAATTTGTGATCGAAGGAAGTTGCACGGCGTAGGTAGC_x000D_GAATCTAATAATTTGCGCGATGAGTGACCGTGTGCGAGTGGCGTCATGCTTCCCTCGCCACTGACAGCGA_x000D_CGATGTTGACGGCGAGCTTCGAAGATTTCGGAGCCGATGTGTTGACGAGAGTTCGTGGAGCATGTGCAGA_x000D_CAAGGTTGGAGTTGAACTTGAGTCTGGCGCGGTGGCGCTTTGAACTGTCGCGCGGCGAAAATGAGCACTC_x000D_TCACTGTCGCTCGTGAATTTCGTGTTCTTGAGGTGGTCGGCCGCGGGCATGACAATCGTAAGA…
HT-d-pMM23-493H3	M493H3.11	2	4	>M493H3.11_HT-d-pMM23-493H3_LG4_x000D_ATGGCTACGCTGACGATGACTTGGAGTCTGTCGAGGATTCCGTCTGGAAC_x000D_TGGTCAGCAGTTCAAGAAAGACGCGTGTGTTTCCCTGCGGCAGTTGGTTT_x000D_CAGCTGTTCCGCGCTTCCCGTCGCAAGAGATTCGTACACGGGATTTCGTT_x000D_CGTTGCGCCGTTTCTTCAGCACCATCTCCTGATGTAGGAGCTTCTCCAAA_x000D_GCTCGAGTCAGTCACCGAGGAGAAGGTCAAGCTTGTGTGCCCTGTGTGCC_x000D_AAAAGCCCGTGGTTGGCAGTTCTTCTCAAAGCTTTAGACTTCCCACAGCG_x000D_AAAGGGGAATTCCTCTGCC…
HT-d-E030	PTA2.1472.C1	2	4	>PTA2.1472.C1_HT-d-E030_LG4_x000D_CGGGGGAATTGCAGCGAGCTGGTGATTGTCTTGGTCTTCTGAAGGGAGTGTCGGATCGATAGCTTGCTCGAACCTCGAAG_x000D_AGATGCACTGAAGCTGTGGCTAAAATCGAAGGAGAAAAAACTGGTGACCAGACCAAAATCAAAGCGCGAGTGATCAACTG_x000D_AGACAAGATGAACGCATTAGCAGCAACAAATAGGTACTTCAAGCAAGCGGTCAGGATTCTTGGCATCGACTCTAAAGTGG_x000D_AGAAAAGTCTCCTTATTCCCTACCGGGAAATCAAGGTGGAATGCACCATTCCAAAGGATGATGGTACTTTGGTATCGTAC_x000D_GTCGGCTTCAGAGTTCA…
HT-d-E024	PTA2.2107.C1	2	4	>PTA2.2107.C1_HT-d-E024_LG4_x000D_CGGGAAGGAAGGTATTTTTCGAGCGAGAGGGAGGGAGGCGAGGGAGCGGAGCTAGGAACAGCAGGAAGCAGAAGAGAGAC_x000D_GGGACGGGACGGGACGAGAGAGACGAGCGCAGCGCGGATCGATCGACGACCGGAGCAGCGGCAGCAGCAGCAGCAGCAGA_x000D_AGAGTCGAGCGGAGCAGATCGATCGACGACGTCTGTCTGTCTTTCTGTCTGTCGGTCTGTCTGTCTGCCTGTCTGCCTGT_x000D_GTAGACGCCGAGCGGACGAGGAGGAGGAGGAGGAGGAGGAGGAGGAGGCGCTGCCCTGCCCTGCCCCGGCCTGCCCTGCT_x000D_GCCCGAGTTCACAGCAA…
HT-SSR-MpPHY	MpPHY	2	4	>MpPHY_HT-SSR-MpPHY_LG4_x000D_ATGTCGACCACCAAGGTCACCTACTCGTCGGGGAGCTCAGCGAAATCCAA_x000D_GCACAGCGTGCGGATAGTCCAGACCACCGCTGATGCCAAGCTCCAGGCCG_x000D_TGTTCGAGGAGTCTGGGGAATCCGGCGACTCCTTCGATTACACCAAGTCC_x000D_ATCAATGCGAGCAAATCCACCGGCGAGAGCGTGCCCGCCCAGGCTGTGAC_x000D_GGCCTATCTGCAGCGCATGCAACGCGGAGGGCTCACGCAAACCTTCGGTT_x000D_GCATGCTCGCCGTCGAAGAGCTCACCTTCAGGGTGCTCGCTTACAGTGAA_x000D_AATGCCCCCGAAATGCTTGACCTCATG…
HT-d-E013	PTA2.2435.C1	2	4	>PTA2.2435.C1_HT-d-E013_LG4_x000D_GGTCGGATTCCGGGCAGAATTGTTGAGGATCAGTGAATTTAATCAGGAAGGCTGACAGACCTGTGTGAACAGATACCAAC_x000D_AGATACAGTTGGTGATTGCGATTGAGCTGCCATTCGGTCAAGAAAGCAAAAATGAATCGACAACAGTTGCTGGTTCTGTG_x000D_GTTTGCAGTTTCTTGCCTGAGCGGAGTGCTTCCTGTGGTGCTCGGTCAGTCGGGCAGTGGTATATACACGACGTACCATT_x000D_ATTACGACCCGGCGCAGAACGGCTACAGACTCGACGGTCTCTACTGCGCGACATGGAGAGCTAACGAATCACTACAATGG_x000D_CGAAGCCAGTACCCCTG…
HT-d-E007	PTA2.2547.C1	2	4	>PTA2.2547.C1_HT-d-E007_LG4_x000D_GGGTCGACGAGCTCAGTCAGTTACTCCTACCAAAGTTCATCGGTAACTTATGGCGGAACAAATGGTCCATACTATGCTTC_x000D_TCATTCGAGCCGGAGAATAGGGCCTGATGGGGTCTATGAAGAGGAACATCAGGAGAAAGATCTTGCTGCTGGAAAAGAGA_x000D_GTCATAAAATTTTGCATGGATTGGGTAATAAGGGTAGAGCTTTGACCCGGAAAAGGAACGCGGAAGGCCGGGAGGAAAAG_x000D_TTTGAAACTTTGCACAACTTGGCTCTAGATGAAGTTCAAGATTTTGAAAGAAAGTGGGAAGTTAGGGCTGAGAAAAGCTT_x000D_TCCTCGATACAAAAGTT…
HT-SSR-E006	Contig6211	2	4	>Contig6211_HT-SSR-E006_LG4_x000D_ACCGCTGTCATAGCAGAGCTTTAGACTGCGAGCTCAGCTCGTCAGGGATCACCTTCAGTGCGCGTCTCACCTCCTCTCAT_x000D_TTATCAGATACTTTCCTCCATCCCCTCGCGTGGCTGCTTCACTCTCTCTCTCTCTCTCGGACTCGGGGCCGGTATCCTGG_x000D_TCTAAACCCCTACAGGAGGCTCATTCTATTTCTCCCCCTTCCGATATTACTCCACAGTACTCGCGGTTCCCCCCAGAAGG_x000D_AAGGGGCGAACGCGTTTCTGCTCTCACACAGACGCACTCTCTTCCCCCTCTCCCGTCGACCTGCATTGCGCCCGTGTATC_x000D_ATCACGCATTGGGGCTG…
HT-SSR-E025	Contig1989	3	7	>Contig1989_HT-SSR-E025_LG7_x000D_AGATTTCGTTCCAACGGNTGAGGGAAGTTAGGCAGCAGCAGGGACGTGCTCAGAGTTTCTCAGAGCTGGGAGCTCGTTCA_x000D_ATACATTCGAGGGTTGGTCATGTTGCTCTAGCGAAGGAGAGCGCGCTCCGTCGAGAGTGCGAGGGCTTTGATTCGGTGGT_x000D_TGGCAAGGTGAGGCGGTCGTGAGCGTGTTGGGGTGTGAATTCGGCGAGCAGGCAGGCAGGGGGAGGCAGCGACAAGAAGA_x000D_GGAGGGCTGGTCGGTGAGATTGTGAAGACTGCTCGCTCGGCAGTCGTCTCTCGAGAAGGGCCGGTCGTGGAGGTAGCGGC_x000D_GGTGAAGATGCATTCGG…
HT-d-pMM24-34B2	M34B2	3	7	>M34B2_HT-d-pMM24-34B2_LG7_x000D_GTCGTCCTAGGCTCGCTAGCCTCGCTTTTGGGCGCTTTCCATCCTCGCGAACACCAAATC_x000D_CAATCCGTCTGCTCCTGCGACGGCCTGACTTTTCTGGAAAGCGGAAGTGGAGCCGAGGAA_x000D_AGCAGAGGCGAGGCGGGCATCCTTCTGATCTGTGTCTCTGAACTGCTATCATTACAGACA_x000D_AGTTGAACTAATCCTTCGTACCCCACCAAATCATCATCACTCTGTATCATTCACACACGT_x000D_TCGATTTGGCTCAGCCCTGCGCCCCATGATTTTCGACACCCCCTTCCTTCGTCCATCTCA_x000D_TCTGCTCATTTCATTCTTCATGAGCATGAAA…
HT-d-pMM23-494G4	M494G4	3	7	>M494G4_HT-d-pMM23-494G4_etM23-494G4_LG7_x000D_GAGAAATGAGAAAAATGAGAAAAAaTCTTGAAACCTGTTCCAGCGTTTAGGAATGAACTA_x000D_AAAaCTAAAAATCACTTCACCTGGTTGCCCTCTCGATCCCCCAGTCCTTGAAACTGTATA_x000D_AAGTCTCTGAGTTGTCTCGTGACCCACCACTAGCTTCAAGTCAGGTCCATGTTTTATCTG_x000D_TAGTTCACATCATGTCAGGTCAAAATGTTAAGTGTTACTCGTATCCCAAACCCTCCATCA_x000D_AAaCAAATAACGTCGACTGAAACTTGAAGCGAAATCGTAAAACCATAAAATTAATCTATG_x000D_AGATCAGTTGAAAGTGA…
HT-d-E005	PTA2.2729.C1	3	7	>PTA2.2729.C1_HT-d-E005_LG7_x000D_TCGGTCGGATTCCGGGGGATTCGTTCGGTTAGCTCGTCAAGCGCACTGATGTTAAATTGAGGGTTTGCAAATCGGCCTCG_x000D_GCCAAGAAGGTGGGCACATCAGCGTCTCAGCAAGTTGGTGCTGAGAGAACGAAGTGGAGAGCAGAGCAGTGGAGCCGTTC_x000D_AGGGCGAAGACGCGACCCAGGCAGAGAGATTACCGAGGAAGGGCGATGGAGGCTTCATCGTCCGCGACGGTGGCACGGCA_x000D_GACATGGGAACTGGAGAATAATATTCAGATGGAGAGCCCCGCCGGGGCCGTGGCGGATGCCGATGCTATGTATCAGTACG_x000D_ATGAAGTTGCCCAGGCC…
HT-SSR-E026	Contig2296	3	7	>Contig2296_HT-SSR-E026_LG7_x000D_GTGTACATGCCCTCGACAAGTTTCCTGGCAGACTAGACTTGCTCTGAACTCGTTGGTGTGTTCAGCAGCAGCAGCAGCAG_x000D_CAGCAGCAGCAGCAGAGTCTGGACCCAACTGAACGACCAACTCCTCTTCCTCTTCCTCCTCCTCCTCCTCCCCTCCCTCG_x000D_CCTACTGTGGCCCTCCCTGTGTTTGGGTCCACAAAAGCTGGGCTGCAGCCATCCAAAGCAGGGGAAGCTCTCAGAGAAGA_x000D_GGTACAACTGCAGGTCTAGCTCAAATGTAAAATTCTCCTCTGCTCCTGCTCCCTCGTCATCATCCTCATCTTCTTCAGCG_x000D_CCTCCTTCTTCTGCTAC…
HT-SSR-E003	Contig6999	3	7	>Contig6999_HT-SSR-E003_LG7_x000D_ATCTAGTGTAGTAATAATCCGTGTCTTCCTCTCCCTTCCCCTTTCTCTGACCCAGTCCGTCCCACTCTCACTCTTCCCTC_x000D_TGTCAATTTCTCGTAGTTCTGCAGAAGAAACTCTCCTTCACGTCTTCTGCAATTTGCTTACTTGTCTTCTGTCAGTTTCT_x000D_TCTGGAATCTTTGTGTTGTGAGGTTTGGTTGGTTGACTTGATTTCCTCGGTTTCGTTGTGGCATTCCGATTGTGTTTTAG_x000D_AGCGTTCTATCAAACTATTGTGAGAGAGAATTGATACGAGAGTGAGACTCGCAGGCTTAATTCTGCGAATCGACGCACTG_x000D_GAGACCGAGAATCGTTG…
HT-d-E017	PTA2.2321.C1	3	7	>PTA2.2321.C1_HT-d-E017_LG7_x000D_CGACACACCATCGACGCCTCGTTGGAGCTCAGAAGCTTGCAGAGCAGAGCACGGTCGAAGACGAAGGTGCCAGTGAGCTC_x000D_TCGACCTCGAACCTGCTGAAGAACTTCTGCAAGTCTAGACTCGAATTCCGTCGCGTATCTCGTGCAGGGTACATCAGCTT_x000D_GGTGAGAGCAGCGAATCTATGGCTCAGGTGGCGGTGGTTCACGCTGCTGCGTCTGCTGCTGCTGTTGCTGTGTCGTGTAC_x000D_CTCGTGCGTGCAAAGTAGGAAATTGAATTCTTCCGTCGCCACCATTTCTGGGCGGAGCGCACCGAGGTTGGATTTCTGTA_x000D_GGAACGGGAGAGTGAGG…
HT-SSR-E002	Contig7125	3	7	>Contig7125_HT-SSR-E002_LG7_x000D_AGTAGTTTCCGTTTGTGGTTAACGATACCCTTCGTGTGAGCGAGAGCGAAGAGCGAGCAGCCCCATTCTGACAGGAGCTC_x000D_TCGGGCCTCACCGGTCGAGACCTTCGCCCGCATTCTGATCACACACCGCGGCGGGTGTAGGATCAGGCAGCCCGATTCCA_x000D_ATCCCTCGCGCCCCGTAGAAATCACCTAACCCCAGCGTTGCCATAGCTGCCAGGTAGCGGACAATCCCGAGTGCCGGAGG_x000D_GCGGGGGGAGACTGAAATCGGCCAATTCGAAGGATGATGGCCAGAATCAGCAGTGTAGGACCAGAAGCCTTCTCCCGAAC_x000D_CGATCGCATTTCCACCG…
HT-SSR-E001	Contig8182	3	7	>Contig8182_HT-SSR-E001_LG7_x000D_CTCGAGACCTTCGTACGCCATCGCGCCTGATCCCGAGCCGAGAGGCGAAAGCCTCGCACTTCGTGCAGGTCTCGTCGGCG_x000D_GTGGAGTCGAAGGTGCTGCACCAGTCGGCGCCCGTGAATGTGCCGGACTGGTCGAAGATCCTGGGCACGGAGCGCAAAAT_x000D_CAAGGACCCGCATTCGGACGAGGTGGCGGACGCGGACCACGACGACGACGAGGACGACGACGAGCGGCTGCCGCCCCACG_x000D_AACTGATCCAGCGCGACTACGCCCGCAGCCAGATCACCACCTTCTCCATGTGCGAGGGCGCCGGGCGCACTCTCAAGGGC_x000D_CGCGACCTGAGCCGTGT…
HT-SSR-E013	Contig3385	3	7	>Contig3385_HT-SSR-E013_LG7_x000D_GGGGTTGGCCCTGGCAAGAAGGGGTGGGGCGCAAACGCTCATTCAGGTCGGGAAGGAGCAATCGTCTGCTCTTGGCCTCG_x000D_CCTCCGGAGAAGTGACAAGTGACTGCCCGCGGCCACAGCTCTCGGCCCTCGAGAAGAAAGAGAGCGCCCGAGCAGAGCAG_x000D_CAGAGAGACCGAGAGAGCATGCGCAGCGCTCAGGCACAGAGGGCCGCATCATGCTTTGAGGTGTCACGGAGAGAGCCCTG_x000D_AGAGAAGAGAGATTCAGAGATCGAGAGAGCGAGCGAGAGGAGGAGCCCTCCCGAGGTTCGATCGAGTGGCGCTTCCTTCC_x000D_GTTGCAGAGTGGGCCTC…
HT-SSR-E012	Contig3386	3	7	>Contig3386_HT-SSR-E012_LG7_x000D_AACAGATTCAACTCTGCAAATCTGCTTTTGTCAAAGCAATTGAGGTACTGGTAGAGCTTGCCTCGTTGCAGACATCCTTC_x000D_TTGACTCTAGATGAGGCCATCAAGACAACGAATCGTAGAGTTAATGCCTTGGAGAATGTTGTAAAGCCGAAATTGGAAAA_x000D_CACTATCAGCTACATCAAGGGTGAATTGGATGAACTGGAGAGGGAGGAGTTCTTCCGACTGAAGAAGGTCCAGGCCTACA_x000D_AGAAGAAGGAGGTCGAGAAGCAGCTTATTAGGAATCAGCAATTTGAAGCTGCCAACGCTGCTGCTGCTGCTGCTGCCGCC_x000D_GCTGGAGACGATGGCGA…
HT-SSR-MpTOC1	MpTOC1	3	6	>MpTOC1_HT-SSR-MpTOC1_LG6_x000D_ATGGCCGATGCTGTTCTCCAAGAGCTGGGTATTGAGAATGGAAGACGCGT_x000D_CGTGTTCGATCGCAGCAGACTCCGGATTTTGCTTTGCGACCCCAACACGT_x000D_CCCCCGAAGTGGTGGATCTTCTGCAACGATGCTCATATCAAGTGGTTGCA_x000D_GTGCAAAATGCAAGACAGGTGATGGAAGTTCTGAGGAACGGCATGTCTGA_x000D_TGTCGATCTAATACTGGCTGAAGTGGAACTACCCAAGAAGAAAGGATTTA_x000D_AGATGTTGAAGCACATCACGAAGGAAGAACGACTGAAGCAGATTCCAATC_x000D_GTCATGATGTCGTCAAGGGATGAGA…
HT-SSR-E031	Contig2338	3	7	>Contig2338_HT-SSR-E031_LG7_x000D_AAAGCACAGGCAAGTTTCGCTCGCAGCGGAGAAGAGAGAAAGAGGAAGAGAAGGAGGGAGAGAGAGAGAGAGAGAGGGAC_x000D_ATAGCGACGAAGGCAGAGAGGAGGGAGGAGGAGATCAGAGAGAAAGAGAGCGACGTACGAAGGAAGAGCGAGAGCAGAGG_x000D_GAGGGAGGCAGGTCTCGGAGAGAGAGGGAGAGGGAGGAGGAGGAGGCCGAAACCTTTGGAACGGATGCGAGAGCAAGTCT_x000D_GTTGTTGTTGTCGCTGATCGGAACGCGCGGACAGGAGAAATCCTCGACGATACTCTCTCACGGCGAGAATCTTCGATCGA_x000D_GAAAAGTACGAGCGGAA…
HT-d-E012	PTA2.2439.C1	3	7	>PTA2.2439.C1_HT-d-E012_LG7_x000D_GGTCGGATTCCGGGTTGTAATGGCCCTTACCTCTTGTGGCTATGCGTGCGAAAGGTGTACCACTTCCTCCCGATTGTATC_x000D_AAGGTGTTGGAGTCGGGCTTGGGATGGGAGGAGGTTTTGTGGTCACCTGCAGGTGTATGTGTGCGTGGCAAAGAGTATCC_x000D_TCTCGCAAGGGCGCAGTTTGTGTCTCGGAACAGCTGAGGACACAAAGATCTGAGTTACTTCGTCCACTTTCGAAAAGTCT_x000D_GATTGATCTTCCGAAGAAGCCAGATGACGAGTTTCTTTCCAAGCAGCAGACGTGCTAGGTCTGACGCTGCACGAAATGGC_x000D_TGATGGAGGCTGAAAAC…
HT-SSR-E015	Contig2532	3	7	>Contig2532_HT-SSR-E015_LG7_x000D_ATCAAGCCGAACGTCAAGCCGAATTTGTGCCCGAGCCTCATCTCCCTCCTTCATCATATACTCCGTCACCATGTCTCCAA_x000D_TGGCAGCAATCCTCTCCCTCCCTCTCTCTCCCCTCTGCTCTTCTACTCTCCCTCTGTCCAACCGTGCTTCAGCTTCAGGC_x000D_AGCAGCTCTCTCGCAGCTCAGAATTCTCGCTCAACTCCAGTCTCTAGCAGCAGGTTCCACTCCATAGTCGTAGACAGGAC_x000D_ATCGTCTTCACCCTCGAGGTTTCTTTGGAAGCAGCACACAGGTCTCAGAATGAATACCGAAGGTCTAGCTAAGCGATCTC_x000D_GCGACCCTCAGATCGCC…
HT-d-E020	PTA2.2210.C1	3	7	>PTA2.2210.C1_HT-d-E020_LG7_x000D_GCGTCCGGATTCTGCAGGAGGCCCTCCCTCCCCCTGGACACCCACATTGTGCGCTGGGCGACGAGTCGCAGCTGCTCCTG_x000D_CCTCTCAGGAAGATGACTGAAATGAGGAGGATCAGTAGACTGGCATGGAGCTGCAGCTTGGCAGTGGCAGCCACGGCATT_x000D_GCTCGTGCTTCTGGCGGCAGATGTGGCGGAGGCGAACGAATCATTCGCCGTGGGCCGCACATCATTCGGAGACGCCACTG_x000D_CGACGTTTTATGGCGGAAGCGACGCTGCAGGAACGGCTGGGGGGTTCTGTGGGTACGAGAACCCCTTCACTCGAGGGTAT_x000D_GGAGTCACAACGGTGGC…
HT-d-MpDES5	MpDES5	3	7	>MpDES5_HT-d-MpDES5_LG7_x000D_CTCCCGTCCCTGTCCCTGTCCAACTCAGCCTGAGTTGGACAGGGAGAGGGAGGAGGCGGAAGGTCGGAGG_x000D_TCCGGCGGAGAGGGACACGGAATCTTGCCGCGGGAGAGAGGCCAAGGGACGGTCAGTCACGGACGGCCCG_x000D_GTCCGCTCCGCTCCGCTCCGCTCCGCTCGTCCGCGTCTCCCGTCCCGTGGATCTGTCGGGCCCGCGGCTG_x000D_AGGTGGAGGCGCGCGATTCGCAGCGGGCGATTCTTCCCTCGCCTCGTAGCTGCGGAACGGGCCCCGGTGG_x000D_CATGGAATCAGCCCGGGCAACGGAGGCCTCCGGTTGCGGTAGTCGTAGGCGCTGGCCCGTC…
HT-d-E025	PTA2.2095.C1	3	7	>PTA2.2095.C1_HT-d-E025_LG7_x000D_CGCGAAGACCGAGTGTTGCTGGTCGAGCTGAGAGCTCAACAGGCGTGTGGATTAGGGAGAACTGAGCTGTAGGAACTGAA_x000D_CTGAACTGAACTGAACTGAGCGATTCGAGCTGATGGCGACCATGGATCCCAGCAAAACCAAGGAGTACATGCTGGTGGAT_x000D_CCCAAGACAGGCGATGGGCACAGGGGATCGCTGAAATTCATGTATGATCTGGCACGAGGTAAGGGGAAATGGAAGGACAG_x000D_TCGGACAGTCTCAGAGCTCGCCTTGGATGAAGATGAAACGAAGGATGATACAACATGGCAGCAGCGGATGTCTCTTCTTC_x000D_TGTGCAAGCTCATGTGG…
HT-d-E021	PTA2.220.C1	3	7	>PTA2.220.C1_HT-d-E021_LG7_x000D_CGTCCGCGGACGCGTGGGGCACGTTTCTCTAGTCCGCGATTCTGCGGAGCTCAGGCAGGCATCGATCGGAGACACGAATT_x000D_TCCCTCTAGCTTTGAAGTAGGCAAGGATGGCAGAGACCCTGGTGCTTCGTGGTACTCTGAAAGGTCATAGCAACTGGGTG_x000D_ACGGCAATTGCCTGTCCCCTCGACAACCCGGATTTGATCCTGTCCGCCTCGAGGGACAAGAGTATCATCGTCTGGACTCT_x000D_CACCAGGGAGGAGGGTAACTACGGTTTTGCCAAGAGAAGATTGACCGGACACGCACACTTTGTTCAGGATGTTGTCATCT_x000D_CGTCTGACGGTCAGTTCG…
HT-SSR-E028	Contig1038	3	7	>Contig1038_HT-SSR-E028_LG7_x000D_GTCTGCCTGCCTGCTTGATGTGATAGAGTGCGTTAGTGAGAGTGACACATACCGCCAGCAGAGGCAGCAGAGCAGCAGCT_x000D_GCAGAAGCAGCAGCAGCAGCGACGACGACGACGACGACGGAGTGAGAGAAGGAGTGATTGGGACACTATACCCGAGAGGG_x000D_ATTTCCACTTCGTGCTCTTTGTGCGAGAAGTTTTAGACGCTTGTTAGTTGTGCCTGCAAGCTGCTGCCAGCAGCAACTGG_x000D_CAAGCAACGAAACCGAGCATTTACGCTCGGCAGCAGCTCTCTCTCTCTCTCTCTCTTTATCTCCTGCGCTCACACATATG_x000D_GTCTTCTCCAGGAAAGC…
HT-SSR-E033	Contig3112	3	7	>Contig3112_HT-SSR-E033_LG7_x000D_AGCAGCAGAGCAGCACCTACAGATGGAGGAGGGGAGTTCGGGAGCAAGATGACAGAGTGTCCGAATAAAGCATTTGCGAC_x000D_CACGCCTGCATCGATGTCACTCTCGTTCCTCCTCACAACAGCCGCGAGAGCGAGCTCCCATGTTCGGTTGCAAATCCGCT_x000D_CCCTCGTTTCTGCACATTCCACGGTCAATAATCGGAATTCCCGCTACCTGTCATAGACTGCTCACGACGGCTATTTGAAA_x000D_TCGGAGGGAAGTTGGAGCTCGTCGGTCTGCAGGAAATTCGAGAGGGAAAGAACCTGGGGCTTGACGGGAAGGATTGTCAT_x000D_CTGCATGGTGAAGTGCC…
HT-d-MpELO2	MpELO2	3	7	>MpELO2_HT-d-MpELO2_LG7_x000D_AGAAGATTTGGAGACTGATAGCGCTGGGGCGAGCGTGCGAACGAGGAAATGCCATAGGCCTGGGGCCAGG_x000D_AGCAGCAGAAGGGGAGAGATTGGGAGCGGCTCTGGTTTATTACCGGGGAGTGGTCCTTTCCCTCTCCCTC_x000D_TATCGTATATACAAATTTATGAACGTGTGAACTCGTCGCGGAGGCCAGAATTCGAGGCAATGTGAGGCAC_x000D_GGACGGGCCGACGACGAACGACCTGTGGCAGCCGCTGCTGCTGCCGCTGCTCTCGGCGCGAGCGAGCGAG_x000D_CAAGAACGCATCGGGCGGTAATGGCGACGAAGAGCGGGAGCGGATTGCTCGAGTGGATAGC…
HT-SSR-E027	Contig40	3	7	>Contig40_HT-SSR-E027_LG7_x000D_CTTCGGGCCCTGGGCTTTTCCCCGTCACATCCTTAATGACGTACTTCGCCACACGGTACAGTAAGTTTCCATCGGCAATC_x000D_AACTCTGCTAAACTTCGCTGATCGTCGAATCTCTCGCCAAGCACCGCCTGCAACCAAAGCTTCGTTCTTTTCTGCAAAAA_x000D_CTCGATATCGTGCTCTCTAAAGTGCACGTTCGTTTCCACCGTAGTCATGTTTGTTGCCTGTAATCCTCAACTTGGTATCT_x000D_CAATTGTCAAAATTTCCAAGTCTTTGCTGATCAAGCAGCCTTCTCCTGCTCCTCTTCGCCGCCCTCCTCAAAATCCCCCA_x000D_AGACCCCCACCGACAAAAA…
HT-d-pMM23-195C11	M195C11	3	7	>M195C11_HT-d-pMM23-195C11_LG7_x000D_CGATGGAGAGCAGCTCTGCCGATCATCTCGTCTCAAGTCTTTACAGGCGCACGAGTTGCC_x000D_AGAGGCCGGCGAACTCTGGTTCTCGTCGGGTCCGACGGTGGGGAGAGAGATGTTCCGAGT_x000D_GACAACGAGTAGGTGAGTGAGCTATTGTAGCCTGCGAGGATGGTGAGATCGTGGACCGGG_x000D_CTGGATGAAGCTCATCTGGCTATGGGCCCTGATGCTGTGGTGGCGGGCTGGGGCGG
HT-d-pMM23-475F7	M475F7	3	7	>M475F7_HT-d-pMM23-475F7_LG7_x000D_GTGAACCTGGACAATCTGCTGCACGAGAGGTCAGAGAAAAAAAAGAGTTCTTTGTTTTAT_x000D_GTTACAACTAAAGGAACCCATATCTTTATATTCTATTCAGATATGTTCTGAATTTAATGC_x000D_TGTGCAGTGACATCCAGTGAGGAACTTGCGTTCAGTCCAGCTCTGTCTCTATCTCTCGAT_x000D_CACGCACAAAGAGTTGGAACGCATCAAGTTGGAGGATGTAGTGTAGTTCATATGGGATAG_x000D_GTGGCCCAATGGGGCCTGGGCCGTCTGTCACCCACTTGAATATGCCGGCAATCAATGTGC_x000D_ATCCCT
HT-d-E033	PTA2.1385.C1	4	8	>PTA2.1385.C1_HT-d-E033_LG8_x000D_CGCACAGACAGACAGAGAAAGGGAGAGAGATAGAGAGATAGAGAGAAACAGAGAGTTTTTTTTATCCGACACGAGCGACT_x000D_CAAACCCGCCCTGGGATGTCGGCAACACGGCGATCATGGCGACAATAGCATTCGAAACTGCAGCCTCCAGAGTCTCGGCC_x000D_TCGCTCATGTTAAAGTCCGGTTTTAGCCGGTGTAAGTCCCCATTCGCAGTCCTTCTCTCTTCTTCCTCTGCGGGACTGAC_x000D_GTCGTCCGCCCCGAGCTCTCTTTCTGCTGCTCCTGCTGCTGCTTCGTCTGTCAGTGGCCTGCGATCTGTTGCTACCGGCA_x000D_GATCTTCCCCCTGTCTT…
HT-SSR-E023	Contig1618	4	8	>Contig1618_HT-SSR-E023_LG8_x000D_ACATGATCAATCGCCCGCCCCGGCCCGAGAAATCCCTGCCTGGTCTTGGTCTTGCTGAGTCTAGCTGTGAATGCTTGCCT_x000D_GCCTGCCTGCCTGATGGTCCTGAGAGTTCTCTAAAGGTAAACGATCGCCACCTCCCGTGCCGGCACCACAATATCGATCC_x000D_AATTCGGTGCGGAAAGGGGAGGCTCTGTGCTGAGAACTTTCGGGTTCGGGTTATGCAGACAGACTCTCGGTATACGTAGT_x000D_GCGGGGAGGCAGGAGACGAGGACAGGGCGAGGCCGCGAGGAAGATTATTGAGACGGAAGCAATGCTGCGTGTCGATTAGA_x000D_AATAAGAATGCTCTGCC…
HT-d-E006	PTA2.2578.C1	4	8	>PTA2.2578.C1_HT-d-E006_LG8_x000D_GGGATTGATCTTCAGACCCAAGCAGTATTGAAGAGTTTTATTTTAAATACATGGATAAAGGGAAAGAAATTGCAATAATT_x000D_TTCCACTGCGAATTCTCATCCGCCCGAGCACCCAAGCTTTTCAGGCATATGAGGAATCTTGACAGGAAGCGTCACATTGA_x000D_GCTGTATCCAGATATCGGTTTCCCTCACATGTACATCTTACACGGGGGTTATAAAGCTTTTTTCGAAGCCCATCCTGACT_x000D_TTTGTGAACCCAAAGAGTATGTTCGCATGGCAGATCCGCTTTACACAGAAGACCTTCGAGCATCTAACAAGGTGCTGAAG_x000D_AGAAGCTGGACAGCACG…
HT-d-E029	PTA2.1476.C1	4	8	>PTA2.1476.C1_HT-d-E029_LG8_x000D_GCGTCCGGAAAGTGTCAGCAGCAAGGCAATTTTCTCGCCCAAATAGCTGGATTCATTGTCAGCATTGCTATGCGCACGGC_x000D_TAGTTTGTGACTATTAATGCTTATCAGCATCTCCTGGTAGGGGCAACAGTGAAGCAACGCTCGAGTATTCGGAGACTTTT_x000D_TTTTCCTCGACAATGGCAAGTGGGAAGAAGCTTATCAACGACCCGAACGAGGCTGTAAGAGAAGCCATTGAAGGACTTGT_x000D_CGAGACCTACCCAAATCTTTCATACTTGGATGGCCTTCCTGAGATCAAAGTGGTGCTGAGGGTTGATGTTCCACGAGGGA_x000D_CTTATGATAAAGTTGCC…
HT-d-pMM23-498C1	M498C1.4	4	8	>M498C1.4_HT-d-pMM23-498C1_LG8_x000D_ATGTCAGAGCTGGTCAGAGAGGCCCCCAAAGTCAGCTCCCACAGCAAGTT_x000D_TGATGTGATAGAAAAATTGCGAAGAGCGGTGAATTTGATCAGGTCCATGG_x000D_ATAACATATCCTCTAAGCGGAGGTTCAGTTTTTTAAGGCAATCGTCGCTA_x000D_GCACCAGTCGGACAGAAGCGGTCCAATGGACTCACCAAAGAGGAGTCTCA_x000D_AAAGCTTCTTTCTGCAGAGCAGCTCGACGCCACATTGCAACTCCTATTCT_x000D_ACGCATCCAAGGGAGACGTGGCAGGGGTACAGGCTATGATTGCCAAGAAC_x000D_ACCGATGTCAATGCTGCAGA…
HT-d-E003	PTA2.308.C1	4	8	>PTA2.308.C1_HT-d-E003_LG8_x000D_TCGGTCGGATTCCGGGCCGANATCGAAGAGTCTTGTGTCCCCCACGCACCAAAGCTTCACTCTTGCCATCTCGTCTCTCT_x000D_GTCTTCGTCTCCGCGTCCCCGCTCGACTCTTCTCCCTCGTTGAGCCGTATCGCCTATCTGTCAACATGGGTGCCAAGGTA_x000D_TACCCCGAGGTGAGCGAGGAGTACAAGGTCGCCGTCGAGAAGTGTAAGAGGAAGTTGAGGGGCTTCATTGCAGAGAAGAA_x000D_CTGTGCACCTCTGATGGTCCGGTTGGCATGGCACTCTGCTGGAACTTTTGACCACAAGACCAAGACCGGAGGTCCCTACG_x000D_GAACCATGAAGAATGCCG…
HT-d-MpMC1	MpMC1	4	8	>MpMC1_HT-d-MpMC1_LG8_x000D_CCTCAGCCCACATCACAACCATCTCTACAACTAGGGTTGTTCGCTCAAAG_x000D_TTCGAGCAGGTCGAGAGGGCCCGCTCATCAGAATTCAGGGCCTGAGAATG_x000D_AAGCAACCAGCCGCCCATCTGAGTGGATGTTGCAACAT
HT-d-E026	PTA2.2065.C1	4	8	>PTA2.2065.C1_HT-d-E026_LG8_x000D_CGCACGGACGAGTTCGTTCTTAACAGTCCCACTCTTACCTCCACAAAATGGTGGCCTGGAGGACTTGGAAAGGCTTCTAC_x000D_CCATTGTGTTACCTACGCTCGACTCATTACTGATGGCAAAGATTACGGAATACATGCCTTCATTGCCCCAATTCGGAGTC_x000D_TTGATGATCACAGTCCTCTTCCCGGTATAACAGTAGGAGATATCGGAGTGAAGTTCGGGAATGGAGGGTACAACACCATG_x000D_GATAATGGGTTTCTACGTTTCGACCACGTTAGGATCCCGCGAGATAATATGCTTATGAAGTTGGCTTCTGTAACAAGAGA_x000D_GGGGAAGTATGTGAAAT…
HT-SSR-E022	Contig1560	4	8	>Contig1560_HT-SSR-E022_LG8_x000D_CGCCCGGAGCCCGGAGCTGTGACCGACGAGGCGAGGGGGAGAATGATGATGCTGGCGCGGCCGGGCGTCGTCCGTCGTCG_x000D_TCGTTCGCGGCGGAATCTCTCTCGCATCCGTCCGCGTGCCCGAGCATCGTCTGTCCGGCTAACCGGCCGATTCGGGAGGC_x000D_GCGCGGGTGGGGCAGGGCGCGGGAGCGGGCGCGGGTGAGGACGACGAAGAAAGAAAAGCCGGGCGCGGGGTCGGGCAGTG_x000D_GTCAAGTTGTTGTTGATGATGTTGATGCAGTTCTCGTCGTTGCCTCGCCGATTCTTCACGCCCGCAGGTCGATCGTCAGG_x000D_AGGTCGCGCAGTGGCGG…
HT-d-E045	PTA2.100.C1	4	8	>PTA2.100.C1_HT-d-E045_LG8_x000D_CGCGCCCGGAGCCCGGAGCTGTGACCGACGAGGCGAGGGGGAGAATGATGATGCTGGCGCGGCCGGGCGTCGTCCGTCGT_x000D_CGTCGTTCGCGGCGGAATCTCTCTCGCATCCGTCCGCGTGCCCGAGCATCGTCTGTCCGGCTAACCGGCCGATTCGGGAG_x000D_GCGCGCGGGTGGGGCAGGGCGCGGGAGCGGGCGCGGGTGAGGACGACGAAGAAAGAAAAGCCGGGCGCGGGGTCGGGCAG_x000D_TGGTCAAGTTGTTGTTGATGATGTTGATGCAGTTCTCGTCGTTGCCTCGCCGATTCTTCACGCCCGCAGGTCGATCGTCA_x000D_GGAGGTCGCGCAGTGGCG…
HT-d-E014	PTA2.2425.C1	4	8	>PTA2.2425.C1_HT-d-E014_LG8_x000D_GAATCTGACAGTTGGGACTTCGGTGTAGGTGCGGGATTTTATTTAAATGCAACACAAGGAAAATGGAAAAACTGGCAAAT_x000D_GTATGACTACGTCACAAAGGAACTGCCGGAATTGTTGAAGGCAAACTTTTCCGAGTTGGACACCTCGCGGGCCTCTATTT_x000D_TCGGGCATTCCATGGGTGGACACGGTGCCCTAACATTGTACCTAAAAAATCCGGGTGCATACAAGTCTGCATCAGCATTT_x000D_GCGCCGATCTCCAATCCATCTGCAGTCCCTTGGGGTAAGAAGGCTTTCAGTAATTACTTGGGAGACGACAAATCCGCATG_x000D_GGAGGCTTATGATGCTA…
HT-d-E031	PTA2.1411.C1	5	2	>PTA2.1411.C1_HT-d-E031_LG2_x000D_CTGTGTGCGGGAAGGGAACGAGACATGGCGCCCACGATGGCTCCTCCTGCAGCGTCTCCCGTGGTCGTGAGCAGCGTGCC_x000D_ATCCGACGGACAGACCCGGGAGTACATTTACCGATCGAAACTCCCAGACATTGAGATCGATAACAACCAGAACTTGGCTC_x000D_GCTACTCTCTCGAGAAAGTTGGTGATCACCTCGACCTTCCTGCTCTGATAGACGGCACTACTGGTTTAGAGTACACATAC_x000D_AGAGAAACGGAGCTCCTGACAAGGAAGATAGCGGCAGGATTAAATAATCTGGGCATTCAAAAAGGCGATGTGCTTGCTCT_x000D_TCTGCTCCCCAATTGCT…
HT-d-E027	PTA2.2045.C1	5	3	>PTA2.2045.C1_HT-d-E027_LG3_x000D_CTGCCCCTGCCTGCGCCGAAATTCTCTTGATTCGCGCCAGATTTCTGTGTAAATTGACTCTGCGAGCAGATCATTCACGA_x000D_GTTAGGGTTCGTGAGCGAGGCGTTGTGGTTGCTCCGAGTTTAGTTGGCCTGAGAGCGGTCGTAAGGCGTGAGGAGAAGAG_x000D_GTGTCACCGAGGTTTGAGGAGATTTTCTGTTTGCTGATTGCCAAACCTGTAATTGTTGTGCGGGCGTATTGTCTGGAAGT_x000D_AGCACCATGTCTTCCCCAAGCAAGCGGCGCGAGATGGACGTCATGAAGCTGATGATGAGCGATTACAAGGTGGAGATGGT_x000D_CAACGACGGGATGAGCG…
HT-SSR-E016	Contig2119	5	2	>Contig2119_HT-SSR-E016_LG2_x000D_GTGCAATCGAACGCGGATGATATAGTTCATTCTCAGCTCCCTCGACCTTAGAAACGTGGGATCGATCTCCTGCAGAGGAA_x000D_GCAAGGGAAGCAAGGGAGGGAGCCATGGCAGCCATGGTGGTGGTCGCATCGACAGCAGCGACAGGTCTCGTCGGAGCATT_x000D_GCGATGTGAGGCTCAGAGGCCCAGGCAGCAGCAGCAGCAGCAGCAGCCGTCGCAGTTCGCTCTCAGAGCATCTGCTGGTG_x000D_CCGGTGCGTCAGGACAGAGCTTGCGATGGGATTCTTCGAGTCTTGCAGGCAGCGGAGCCAGATTGCTCTCTTACGGCCGT_x000D_CGGCCAAATGGGCAGCA…
HT-d-MpFtsZ2	MpFtsZ2	5	2	>MpFtsZ2_HT-d-MpFtsZ2_LG2_x000D_TTTAAAAATCTGCCGACCTCGCAGCGCGCAGCTGCCGAGGCTGCTGCTGTGTTCTTGCTTGCTCGGGAGC_x000D_CGACTTCGTCCCCCGCTCGTATTGGATTGATCTTGGTCCCGCGCTGATGAGGTGAAGCTGTGCGTCGCGA_x000D_GGATAGGAAATGCGGTGGAGCAGGCGAGGCGTGTGAGTTGAATTCCAAGAAGTGCTCACCTCGGTCGACA_x000D_CTCAGGGGTCAAGCGGAAGGTAGGGAATATGGTGCTGTGCGCGATGGAGGCCGTCGGGGCGCTCACCGGA_x000D_GGGATCTGCGCCTCCGCTGCTGCTTCTTCCAGTTCTTCGTCGCATGTCGGTCTTCGGAG…
HT-SSR-MpNPH3	M495F10.7-wNPH3	5	2	>M495F10.7-wNPH3_HT-SSR-MpNPH3_LG2_x000D_ATGAGGGTACAACCGCTGACAGAGTCCTTGTGGTTAGAAGCACATGGAGA_x000D_TGCTGACTCGTTTATGGCACATGGAGGTGGAATGGCAATCGCTCTTGGGA_x000D_CTCTTCTCGCAGTTCTGTCCGCTGTTGCCAATGGTACCTTCACCATATTT_x000D_TCTAAAACCGGCGCCGTTCGGAGAGCTCGAGTGGATCCAGTCGTCTTCAA_x000D_CCTATGGGCATGTGTTGGGATCGTTCTCAGCAGTCTGCTCACCTTGGTGA_x000D_TGTACAAGTTTGTGTGGTCATACATGGGCCTCATCAGTGGGCTGCTGTTC_x000D_GTACTCTCAGCCTCTA…
HT-d-pMM23-194A8	M194A8	5	2	>M194A8_HT-d-pMM23-194A8_etM23-194A8_LG2_x000D_ATTGCCCCAGTGTTCTGAACCATCCTCGCCGCCGAGGCAAGAGTTCCATGAATAATGGGA_x000D_GACATGATCCGAATCATCTTTTGAGTCGAGACCATGATTCCCAATGCCTCCGCCGACAGA_x000D_CAGAATAGTTTTGACACCGCTATTCTGACAATGCTCGATCTGCGAGCGAGTCTAGTCCTC_x000D_TGCTCTTGCCACTCCGAGCATCAAAATGTCCCGAGAGGCCAAGCTTTGGCTCAGACAGGT_x000D_ATCAAAGGACGACCGTTCCGTTGTCTCCTCTATCGCAAGCATCGGTCAAGCTTCCTTCAT_x000D_C
HT-SSR-E009	Contig4619	5	2	>Contig4619_HT-SSR-E009_LG2_x000D_CCGCAACGTAACGCTGGTTGATCAACACGAATATGACAATTTGTAAAAGAGAGAGCAACCAAACCACCACCAGCCTCGAC_x000D_ACGTATTAATTTTATTTGAGACTGAAAACCTAAAACCCTGAATGCCAACATTCGGACGCAGTAAAGGTCGCAAGTATCTG_x000D_AAGGCTTCCCCATTGATGAACTCGGGTGCATGCATGTGAACACGATGGGGACCCAGTGTCCGGCGAAGAATACGTCTTTG_x000D_GAACCAAGTTGCTTCGAATAGAGCAACTGCGCACAGATATGAAATTAAATGAAGTAATTTCAGGGTACTCTGCATGCTGC_x000D_CAACAAAGTGCCTATGA…
HT-d-MpGAPC	MpGAPC	5	2	>MpGAPC_HT-d-MpGAPC_LG2_x000D_CTGGTCGGACCAGAGTTTTGTTTTTGACGGTTTTGCAGTCGCAGTCTCGAAACCATGGGTGAGTGTCGAT_x000D_GCGGTGTCAATTTTGAGAACGTGGCGATGAATTTGCCGTGTCAGATTTTTTTCTTACGATCCACCAAAAT_x000D_TCATTTGAATCGTGGTTTCATGGATATCCAGTCAGGCCTTGCAGCTGTTGGACTCAGCTTACTCATGCGA_x000D_CGGGATACATTGCAAGTCTCTCGAATTGAACTTGAGAACTGATGAGAAACTCTGCTCTTTCCTTTCTTTT_x000D_ACAGCAGGATCAACTGAGCCATCGACGATCAGCTCAGGAAAAGTGAAGATCGGAATCAATG…
HT-SSR-pMM23-494D2	M494D2.2	5	2	>M494D2.2_HT-SSR-pMM23-494D2_LG2_x000D_ATGGAAACTGTGGAGAAATCCAGTGAAAAATCTGAGGCAATGGACGGTAC_x000D_GAAGGACCCTGCTCAAGTGCATCAAGATGAGGTCGACGCGCTAAGAGCCA_x000D_AGGTGGCGCAGCTAGAGCACGAGAGAGATACGCAACGAGATAAGAAGCTT_x000D_GCGTTCAAGGTGCAGGCCACCCGCCTGGGTGATGCTCTTAGAGCTTGCAG_x000D_AGAGTTGGCACTAGAGAAAGGCTTGGACTTGAGAGGAGTTGGAGTTGTGG_x000D_AAGAGAAGGCTGCATCAGAAGCTATTTCAGAAGATACAGATGCTGCTGAC_x000D_ACGTCGAAAGAAAATGGT…
HT-d-E039	PTA2.1037.C1	6	6	>PTA2.1037.C1_HT-d-E039_LG6_x000D_CTTATCCGGGTTGCTCTCTGTGCGTACGGATTCCTCTGCGCCGGTTCCAGTCAGTGCTCTGCAGCAGGTTATAGTCCTCC_x000D_GCTTTGGATACGAGCTGTTTCCAGATCTCTAGCCCTCGATGTATATTGAGCTCGACGTCTGAAGCTTACTATTACTCACT_x000D_TGTGCTTTCGAGACTCTCAACTGGGCCGGACGGCAGGTAGTTGTGATTAGATCCCGGAAATCACTTTGCAACAGTTTTTT_x000D_TCGCTCCTCTACTCGATCTGTAGATGCTTAGACCATACTAGAGAAGCACGGTTATAGTTCGGTCTTGTATGACCGCCATC_x000D_TTCGCTGGTGTATCGCC…
HT-d-MpELO1	MpELO1	6	6	>MpELO1_HT-d-MpELO1_LG6_x000D_GGTGAAGGCGAAGGAGGACCCAAGCGAGGGCCATTCTTCCAGCCTAGCGTAAATGAGGCGCCAGTACGGG_x000D_CCGAACCTCCAGACAAGCGCAGACGGCGGATTCCAATAGGAACCCAGCAAATTCGTCCAGGGCCAAATCC_x000D_AAATGCTCGTCATCGAGGAAGAAAGGCTCCGCTCGAATTCGCAGACCCCCCGAGAGCTCGCAAATGAAGG_x000D_AAGCCGGAGAACCTCCATCGCGCCTCATAAATGCCATCATTGTCACAGTATAATCGTCCTCGTGGGAAGT_x000D_GAGGAAGAAAGGGAAGGGAAGGGAAGGGAAGGTCACATTCTCGACATGCAGAAGGGCGATG…
HT-d-E038	PTA2.1047.C1	6	6	>PTA2.1047.C1_HT-d-E038_LG6_x000D_CGATCCATCTCTGTTTTGCTGCTAGTGTTGATATTTGGATGAATGTAATGCGTATGAGGCCAAGCACAGTTCACCAATTC_x000D_CAACATTCTTTGAGCTGGATCGTCAGTACTTAAGGCACATATTCCTTTCAGGAGCAGTGTGGTGGCGCGGGCGAGACGAA_x000D_GCGCGCGAGATCTGAACATCGCTGCAGTCATGAGTCGTAGCCATGTACTCAAGAGTTGTCACGCGTTGGCGTCCAGGGCG_x000D_TTGAAAGCTCCTGCCAGTCAACCTCGCCACTTCAGCAATCTTCCCGAGACAACCATTTATGGAGGTCCTGTTTCACAGTC_x000D_GGCAGTGAAGCGTTTCA…
HT-SSR-MpTIR	MpTIR	6	6	>MpTIR_HT-SSR-MpTIR_LG6_x000D_ATGCCCTCTCCCTTTCCTGACGAGGTTCTGGAGCACGTGCTAGTTTTTCT_x000D_GCAGTCGCACAAAGATAGGAACTCAGTGTCATTAGTTTGTAAAGCTTGGT_x000D_TCAAGGCTGAGAAATGGAGCAGGCATCGGGTTTTTGTAGGCAACTGCTAC_x000D_GCCGTGTCGCCCCAGATGGTTATAAATCGATTTTCGAAATTGAACTCTCT_x000D_GCACATCAAGGGCAGGCCTCGATTCGCCGATTTCGGCCTCGTGCCCCACC_x000D_ATTGGGGCGCATACATTTCGCCCTGGGTCACGGCGCTGGCCCAATCGTGC_x000D_CCTTGGTTCGAGGAGCTCCGATTGAAG…
HT-SSR-MpIAA	MpIAA	6	6	>MpIAA_HT-SSR-MpIAA_LG6_x000D_ATGAGTCAAAATGCGCATGCTGCCGTGCTTAGTCGAGGTTCAGGTGCAGG_x000D_GGGAGCGATTGGGTTAGGTCACAGTGTTAGTAATCCCCCGGGGAGTAGCA_x000D_GCAACATGAATCTGAGCTCTGCGTCCTCCGTGTCGTGGAGTCTTGTGAAC_x000D_AATGGCGCTCTGACATCTGGAGCTTCCGGAAACCAGAACATTTCGGCCTC_x000D_CGCCAGCCATCAGCAGCAGCAGCAGGATGCCAAGGCTGCTGCTTCTCCGC_x000D_AGAACAGCAATCAGAGCGGCTCCACGCTGAAGGAGCACGACCTCCTAGGC_x000D_TTATCGGAGGTCTCGTCCTCGACCAGC…
HT-d-E040	PTA2.1022.C1	6	6	>PTA2.1022.C1_HT-d-E040_LG6_x000D_AGAGAAGACGCAGAGGACGACGAGCAAGAGCAAGAGCAAGAGAAAGGCGAGGACGGAGGACGGAGGACGACGATCAGCGT_x000D_TGCGCTCGGCTTCGAAATAATCTGATTTTGCAGCACCACCACCATCACCACCACACTCTCTCTCTCACTCTCCCTCCCTC_x000D_TTCGAATTCGACTCATCACCCGTCTCGGCAATCATGTCGGACCTTCAGGAACTCGTGAACATGAAGATCGAGGATGTGAC_x000D_CTCGAGCATCATCGCCGAGTACATCTGGATCGGGGGCTCGGGGGTCGACATTCGCAGCAAGGCGCGCACTCTGCCAGGCC_x000D_CCGTCACTAGCCCCCAG…
HT-d-MpHO	MpHO	6	6	>MpHO_HT-d-MpHO_LG6_x000D_ATGGTTTTCACTCTGTCTGAGTTGCTGCAGCAATCGTCTTCTTTGGCCTT_x000D_GAGCGCGTTCAGCTTCAGGGGGGGTTCGGCGTCGAACGCGTCCAGTTGCC_x000D_AGAGGCGAGTGCAGAATGTCTCGAAGCCTGCGTGCTTGAGTGTTCATGGT_x000D_GGGGTTGGGCTGTCGAGCGCGAGTGGTAGCTCCAGTGGGATTTCCCCCAC_x000D_GCATGGAAGTAGTTGTGGGTGGAAAAGCCGGATTTCTACTCATGGGAACA_x000D_GTTTGGTCGTCAGGGCTGGACCGGAATCTGCCACTCCGACCAAGCCCAAG_x000D_CAAAGGTATCCCGGGGAAAACAAGGGATTTG…
HT-SSR-E024	Contig1988	6	6	>Contig1988_HT-SSR-E024_LG6_x000D_TTCACTGTGATGCTGAGTTTAGACTGCTGGGAGGCAGGCAGGCAGGCAGGCAGGGATTGAGGGAGGGACAGGTACCCTGG_x000D_GAGGGAGAAGGAAAAGGAAGGGAGGGAGAAAGGAGGAAGAGGAGGAGGGGGATGGCAGATGATGATGAGTGAGAACGTGT_x000D_TGATGTCTACGGGTTCTTCTGTTCACTGCCTTTGCTTCCGTGTCACCTTTTCTCTCCCTCCTCGTCGTCTGCGTCATTGT_x000D_AGCAGTCTCGTTCCGATCTGTGATTTTCCCTGATCTCCGATCTGGTTCCGCTGAATTGGTTTGCTCTCTTTCGCGAGTGT_x000D_ACAGTCTGTGTGAGTTC…
HT-d-MpDES6	MpDES6	6	6	>MpDES6_HT-d-MpDES6_LG6_x000D_GTGGGGGGTGGGACTGGGGCCCCTACAAAGATCTTGGAAAAGATCTTGAGGCAGCGAGCGTCTCATCGAT_x000D_CGGCTGCTGTCGTTGCAGCGTTAGTATTTGAGCAGAGCTCGCGCCTGCTCCTGTTCTATAGATCCAATTT_x000D_CATAAGTCGACGAGAAAGGCAGAAGGCGAGAAGCGGCAGGCAGCGAGCGCGAGCGCCAGAGCTCTTGCTC_x000D_CCCTCGCTCATCGCTCGCATTGCCGCATTTTGTGAGTGTCGGACTGATCACTCAGTCCGTCACTGCAAAC_x000D_GCGAGCGAGCGAGAGTGCGAGTGAGCGAGCGAGCGAGCGAGAGCCGCGGTGTGTCTGTGAG…
HT-SSR-E014	Contig2817	6	6	>Contig2817_HT-SSR-E014_LG6_x000D_GCGGCGCNGCGGAAGCNGAGCGTGCCCCTGGGCCAGGCCGCCAAGCTGCCGTTGAAAGTGTTGTGGTCGGTTTTGAAATT_x000D_CATGTGCGTGTACGCGGACCGCCCCGTCGACCTCGTGCACGACGAGCTTCAGGACGACGCCACGCGCATGTGGTTCCGCA_x000D_TGAACCCCACGTACGAGGATCGCAGCTACCTCATGGTCCAGGACAGCGTCCGCTTCGGCTTGCTCATGTAGACCTCGACC_x000D_CTCGACCCTCGACCCTCGACAGACAGACAGACAGACAGACAGAATGCAAGAGCGAGGGAGGGGCGCAGGAATGAGTCGAA_x000D_TGCGATTGGAGTGCCCG…
HT-SSR-pMM23-494F11	M494F11.1	7	3	>M494F11.1_HT-SSR-pMM23-494F11_LG3_x000D_ATGAAGCAAGTTCGAGAGGGCCTCTACATCGGAAACATATCCGATGCCAA_x000D_TTCGGTATTTCAAGGAATGCACCCGCATGTTACCCACTTACTCTCCCTTC_x000D_TCTCGTCTCAAATCCTTTATCAACAAAATCCTAAACCTGGCGATCCTTAC_x000D_TCAATTGTGACCTTGCGCCCTGGTGCCCATCTTCAGCAAATGAACCACCA_x000D_GACTGGAGGCAAACAGACTACAGGTCTACCCTCCACACCTGAATCTGTTC_x000D_CAGTTAAGTCCGATGCCGGCAGCCGAAGTGGCCACGAATTCGTTCGTATG_x000D_ACAGTTCCTTTGAAGG…
HT-d-E016	PTA2.2323.C1	7	3	>PTA2.2323.C1_HT-d-E016_LG3_x000D_CGTGATTGTCAGACACTAATTCTGGGAGACGGACGATCCCTGAGTCAATTCTAGCACGAGCATTCGAGAACGGTAGCATT_x000D_CGCTTTCATAACAAAGCGAGCAACGGGCGACGGGGATCGCTGAAGACTTTGTTCGCAATGGGGGAAGATGCAACTGGACA_x000D_GGGTTATACAGAGACGGATCTCATAAAAGAGACTAAAGCGCTGGCCGCAGAGCTTTGCAAGCAATTCTATGGGTTAGGCT_x000D_GGGTCTCCGGAACTGGTGGCAGTATCACGATCAAAGTTCATGATCCATCGATCCCCGTCTCTGAGCAGCTCATTGTTATG_x000D_GCTCCATCAGGAGTACA…
HT-SSR-E018	Contig1282	7	3	>Contig1282_HT-SSR-E018_LG3_x000D_GCTCTGCTCTGTTGTCACACATACCCATCCGCATGCAGCAGCAGCAGCAGCAGCGAGCTGACGGAAGGACCACAAGTCTC_x000D_ATTCCGAAGGGTATCTACAACTCGATCCATCCATCAGCAATCCGATCATCTCCAAGAGCAGGTCGACGAGGCGAGTCCTG_x000D_ATAATTGGGCTCGGAGTCTGAGACGGGGAGAGGAGAATTGGGCGAGAGCGGCGAGGAAGAAAAGAAAATTCAGTGGATCG_x000D_AGGCATCCGCGAACGATGGGCAGGGGAAGAGGATCGTCGACGAATATGGGACTCGCTCAATTGAGCGTTCTATGGTTGTT_x000D_GAGCTGGCAGTTCCAGG…
HT-SSR-E021	Contig1125	7	3	>Contig1125_HT-SSR-E021_LG3_x000D_AGTGTACTGTACTCGCAGTTCGTGGCCCTCTGTCCTGCGCGCTGCTCCCCGGGAGAGATGCATAAGAGCAACCCCGAGCA_x000D_CTCAATTCCTCATCATAAATCTGCACAATTCCTGGAGTCCGCACGCACGCACGCACGCACGCACGCCCATCGACCCAAAT_x000D_TTCCAACCTTTGTTGTTTGATCCGTCGCTGGCCGGGCGCAATTTCTTACTTGCCGAGTGCACTATCCGGTGACAGCTTGG_x000D_AACTGCGAGAACTCAATTCCAAGGCACCGTCCGACGTAGAGGCGAGGAGCTAGTAGCAGCCTAATAGAGACTCTCGAAGT_x000D_TCCGTCAAGATGAATGA…
HT-d-E037	PTA2.1205.C1	7	3	>PTA2.1205.C1_HT-d-E037_LG3_x000D_AACAAGCGCCGGACATGGCAGCTCGTCTCCACTCTACACGTGTTCTTGGAACATTCGGATATCATGCACCCGAGTACGCC_x000D_ATGACTGGGCAATTGACACAAAAAAGTGATGTTTACAGTTTTGGAGTGGTTCTATTGGAACTGCTTACTGGTAGAAAGCC_x000D_AGTCGACCATACCATGCCCCGGGGACAGCAAAGTCTTGTCACTTGGGCAACTCCAAGGCTGAGTGAAGATAAAGTTAAAC_x000D_AGTGCGTGGATCCCAAGTTGAAGGGGGAATATCCTCCCAAGGCTGTCGCGAAGATGGCGGCGGTTGCTGCGCTTTGTGTG_x000D_CAATATGAAGCGGATTT…
HT-d-E023	PTA2.2110.C1	7	3	>PTA2.2110.C1_HT-d-E023_LG3_x000D_AGAAGGCCCATGAAGCCAACGAACGTACTCGCTCTCACATTCAGGCCTTCGTAGATAAGTTCCGGTATAATGCGAAACGA_x000D_GCTTCCCTTGTACAGTCTCGTATCAAGGCCTTGGAACGTATTGGCCACGTCGATGCTGTAATCAATGACCCAGACTACAA_x000D_ATTCGAGTTTCCTACTCCTGAGGACAAACCGAGTGCTCCTATTATAAGCTTCAGTGATGCTACATTTGGCTATCCTGGGG_x000D_GACCTTTGCTTTTCAAGAATCTCAACTTTGGCATAGACCTCGACAGTCGGCTAGCAATGGTCGGGCCCAACGGTATCGGA_x000D_AAGTCAACTCTCTTGAA…
HT-d-E011	PTA2.2462.C1	7	3	>PTA2.2462.C1_HT-d-E011_LG3_x000D_GGTCGGATTCCGGGGTGTGGAGCTGCATGCCCAATACAGTTTCATGTGCTGATATTTTAGCTATTGCAGCTCGAGACTCT_x000D_GTGTTTCAGCTCGGAGGTCCATCGTGGAGTGTTCTTTTGGGAAGAAGAGATAGTCTGACTGCGTCCAAAGAAAATGCAAA_x000D_CACTTTCTTGCCATCTCCCTTCTCTGATGTTGCTACCCTTCGGGATAAATTTGCAGCAGTTGGTTTGACCACAGACGAGG_x000D_ACCTGGTTTCACTCTCAGGTGGACATACTTTCGGAAAAGCTCGTTGCGGTGCTTTCAGCCCTCGTATTGGGGGAGACCCT_x000D_CCCGACACTACAATCGA…
HT-d-MpAN	MpAN	8	1	>MpAN_HT-d-MpAN_LG1_x000D_GTTGATAGTTGACTAACTTATAGTGGTGCAATTGGAGCTCTTTATAGACGGAGAAATTTAGACTGAACAG_x000D_GAAGGAATCTATGCCAATCTGCTGGCTGTCTGATGTAGGATCACGTGGCCTGTTGAAATATGGAAAGAGT_x000D_ACCATGTTACCAATTTCCCCCGCTTCTTCCCCCGGCTGTGAGGTGACGTGGAAATGAACGTGACCGTGAC_x000D_TTGGCGAATCATGGGCGTGAAAATGCGATGCCATTCGTAGCGATGCAAATGTCCGCAATTCGATGCGTTG_x000D_CGTGGCACGTCATTATATTAGGGAAACATGTGAACTCCGGATCCCTTCTTTCTCGTAAATGCCAT…
HT-d-E002	PTA2.3126.C1	8	1	>PTA2.3126.C1_HT-d-E002_LG1_x000D_GGGTTTTTGACGGTCCAGCTTCTTCGGCCCCTCAGAAACCCCACCGCAAAGGTCGCAGCCTATGTGTGCAGGATGTAATC_x000D_GGCCTTTGGGAACAGGACGGTTCCTCAGCTGCATGGACGCTCAGTGGCACCCTCGCTGTTTTCGATGCACAGCCTGTGAC_x000D_GAACCTATTACTGATCATGAGTTCTCTGTCCAAGGAGAAGAACCTTATCACAAGCGGTGTTACAAGGAGCTGTTCCATCC_x000D_GAAATGTGAAGTGTGTCATAATTTTATTCCAACAAATCGTGCCGGCCTGATAGAATACAGATCACATCCCTTTTGGCAAC_x000D_TTAAGTACTGTCCTTCC…
HT-d-E008	PTA2.2536.C1	8	1	>PTA2.2536.C1_HT-d-E008_LG1_x000D_GGGAAAACTTGGATACCCGATTCCTGCCTTCGATTTCACCGTACCTGGGGTGACTTCCATGTCCGTTGATGTTCATAAGT_x000D_ATGGCCTTGGCCCCAAAGGAACCAGCGTGGTACTCTATCGAGATCATGAAATTCGCAAGCATCAATTTGTTGCTGTAACG_x000D_GACTGGTCAGGTGGATTGTATATTTCGCCGTCGATGGCGGGAAGCAGGTCTGGCGCTTTAATTGCCGGAGCCTGGGCGTC_x000D_TATGATGGCTTTAGGAGAAAAAGGTTACCTGGATTCTGTGAGAAAAGTTATGGATACTTCTCAAAGGATACAGAAAGGTC_x000D_TAATTCCAGGACTATAC…
HT-SSR-pMM23-494F10	M494F10.4	8	1	>M494F10.4_HT-SSR-pMM23-494F10_LG1_x000D_ATGATCGGTGTCGGGAGAACGAAGCAGCACGTGAACGTCGTGGACAGGCC_x000D_TCTTGGGAAAGGGAAAGTTGAGGTGAGTTTGAGCGCGTTTTCATTTTTGT_x000D_TCTCCGAGCTGGTTCAGTACAGCCAAACCCGCGTGGACAACATTGCTGAG_x000D_CTGGAACGCAGATTGGAAGACGCTGGGGCTGGAGTTGGATTACGAACACT_x000D_TGAATTACTATGCCACCGAGAAAAGGGAAATAGACGAGAAACCAGATTGC_x000D_TCGGTATCCTGTCCTTCGTCCACAGCACTGTATGGAAGTGCTTATTTGGA_x000D_AAGGTTGCAGATTCAT…
HT-d-E042	PTA2.101.C1	8	1	>PTA2.101.C1_HT-d-E042_LG1_x000D_CGAAGCCGAAGGCGAGAGAGGGAAAGAGAGAGAGAGAGGAGAGGGAGGGAAAGAAAGGCTCTGGCGGAGGAGGAAGAAGA_x000D_GGAAAGGAGATTCGGCTGCATTTCGGCGGGGGCGAATTCGAGCAGCGAGGATAGCTAGGGGTTGCGGAGGAGCGAATGCA_x000D_CGAGGGAGCGGGGGTTGCTGCTGGACTCTGGTGCTGGTGCTGGTGGTGCTGCAGCGAGGCCTTCTCTGCTGGACGGGAGC_x000D_GGTCGGATAATCTCGGCGCGGAGCGGGGAGCTAGGTTTTAAGGGGAGGAGTATCGCAGAGCTTCGATCTCGAGGTGCAGA_x000D_TTTTCACTGCTCTGCTTC…
HT-SSR-pMM23-494B9	M494B9.5	8	1	>M494B9.5_HT-SSR-pMM23-494B9_LG1_x000D_ATGGAAGAGGACATGGAATGTACTGCTTCTGGACTCAAAAAGCATTTGGA_x000D_CTTCGCCGATGTAACACTTACTTTACCGACGATGCCCCTACCTGTGGTCC_x000D_AAATATCAAAAAACGATGATGCTTTGGATATATCTGCATCGAGCCCTGAC_x000D_GTTACTTTGGAAGGCATGGGACAAGATCCAGCAATTGAAGAGCTTCGGGG_x000D_AGCTCTTCGGAGAGAAGCCCAACGCATACGAAAGAACTTGGCTGGATTAG_x000D_ACGGTGTCGCTATGCTGCCTCACTCCTACAAGCAGCAGATAAATGAAGCT_x000D_GAAATTCCAGATGGTAGT…
HT-d-E035	PTA2.1268.C1	8	1	>PTA2.1268.C1_HT-d-E035_LG1_x000D_TACGCCTGGAAGGTCGCTCCCGCCTTAGCTTGTGGAAACACAATTGTGCTCAAGACTGCCGAGCAGACTCCCCTCTCGGC_x000D_CCTTCTGGCGGGAGCGCTGGCTCTCGAGGCTGGCATCCCGCCGGGCGTGCTGAACATTGTGTCCGGATATGGAGAGACAG_x000D_CGGGAGCGGCGCTCTCGAGCCACATGGACGTGGATAAGGTGGCCTTCACCGGATCCACGGAGGTCGGGAAGAAAATCATG_x000D_GTCGCTGCCGCGCAGAGCAATTTGAAGAAGGTGACGCTGGAGCTTGGAGGCAAGTCGCCCTTCATCATCTGCGACGGGGC_x000D_CGATGTGGATCAGGCCG…
HT-SSR-E008	Contig5381	8	1	>Contig5381_HT-SSR-E008_LG1_x000D_AGGTTTCAGGACAACCTTCGAACCCAGATTACAACAGATGAAACACTTCTACAAATTTCACCTGGAATCAGGTCGTATCT_x000D_GTAAAGAGGTTCCCACAAAGGCGTTCTCGAAGTACTTCGAAATGATAGCAATATACATATATTCAATCCTCGTCAAAATT_x000D_TGTTCAACCCCGAATAGTGTGGACAAATGCTATTGTACACACTGTGCAAACTCAACACATCCACTGGTACAATCTCCCCA_x000D_TATGAAGGTCCCAACGCAATTGCTGGCTGAGTAAGGTGTGGTTGATAGTTCGATACTTTGGGTGCATCCCTCACTGTCGA_x000D_ATCTAGCTCGCAGATAG…
HT-SSR-pMM23-493H9	M493H9.5	8	1	>M493H9.5_HT-SSR-pMM23-493H9_LG1_x000D_ATGCCGAAGGCTTCGAGGGAGAGCGGATCGGAGCACCGGTCGCGTCGCGA_x000D_TCCGGAATCCAGAGGAAGAGCCTCAATGGCTCCCTTGAGAGTAGCTCCGC_x000D_CTCTGGAGGAATTGTGTGTCAGAAGTGCTATCGACAACCTGGATTTCATC_x000D_GGAGATGTCGGGCACACTGATGCCAACCTTCTCAAGATCATTTTGCCCCA_x000D_TTGTACAGCTGAGCAGCTGCAAAAGATTGAAGATACAACCAAGGGCAGAG_x000D_ACCTGAGTCCAATTACGAATGAGCTATGGCTCAGGCATTATTCTCGTAAA_x000D_TTTGGAGATGAAAACTTG…
HT-d-pMM23-194A7	M194A7	unmapped	4	>M194A7_HT-d-pMM23-194A7_etM23-194A7_LG4_x000D_ACGAATTGATGCACGCTGCCGGTTTCTCTGCAATCAGAGACAGTTCTCGTTAAAATGATT_x000D_GTGTGCATCATTTGCAAATCAGATATAATAAAAATGCAGGGACGGGTTGATGCTGTGCGG_x000D_AATAATAATGGATCAGCACTAAGCAGAGATCACGACTCACAACTGACAGCTCTGTCACGC_x000D_TGAATTCAGTGTAAACGGCTTTCAGGAGTCAAGCAGAGTACTATCAGCGATGACAGCCCA_x000D_GGCTGAAATTAACATCAAGATGTTTAAGTCTTGGAAGTACTTCCTGACCAAGTCGCGCAG_x000D_GGCCAATAACGTACCAG…
HT-SSR-E029	Contig1996	3 partial	7	>Contig1996_HT-SSR-E029_LG7_x000D_GCAGCGGCCCAAATATTTTCCGTGGTCGACGGGGAGAAGAAGGAAGCTCGCAGCAGCAGCAGCAGCAGCGGCAGAGGTGC_x000D_AGGCATAGCACGGTTGCGCCACGGCATCCGAACATTTCTGCATTCCACCGCCTCTACGCCTTCTTCTTCTCTTCTCTCTC_x000D_TCTCTGTCTCTCGCTCTCGGGAGATCCTCGTCGATCTCTAACTCAGGCCGGCCGCCATGTCGAACCTCAATGAGTTGGTC_x000D_AACATGAAAATCGAGGATGTGACCGGCAGCATCATCGCCGAGTACATCTGGATCGGTGGATCAGGTACCGATATTCGTAG_x000D_CAAGGCTCGGACTCTTC…
