## Supplemental Table 3 for "Chromatin organization in early land plants reveals an ancestral association between H3K27me3, transposons, and constitutive heterochromatin"

### Sheet: Sheet1
chr	from	to
1	2700001	2750000
1	2750001	2800000
1	4350001	4400000
1	15150001	15200000
1	22850001	22900000
1	22900001	22950000
1	22950001	23000000
1	23000001	23050000
1	29800001	29850000
1	30000001	30050000
1	30050001	30100000
1	30350001	30400000
1	30400001	30450000
2	1700001	1750000
2	1750001	1800000
2	1800001	1850000
2	1850001	1900000
2	1900001	1950000
2	5600001	5650000
2	15550001	15600000
2	16850001	16900000
2	16900001	16950000
2	16950001	17000000
2	17000001	17050000
2	17050001	17100000
2	17650001	17700000
2	18300001	18350000
2	18350001	18400000
2	18400001	18450000
2	18450001	18500000
2	18500001	18550000
2	19250001	19300000
2	19300001	19350000
2	19350001	19400000
2	19400001	19450000
2	19450001	19500000
2	19500001	19550000
2	19550001	19600000
2	20200001	20250000
2	20250001	20300000
2	20300001	20350000
2	22100001	22150000
2	22150001	22200000
2	22200001	22250000
2	22250001	22300000
2	22300001	22350000
2	22350001	22400000
2	22400001	22450000
2	22450001	22500000
2	22500001	22550000
2	26700001	26750000
2	26750001	26800000
2	26800001	26850000
2	26900001	26950000
2	26950001	27000000
2	27000001	27050000
2	27300001	27350000
2	27350001	27400000
2	27400001	27450000
2	27800001	27850000
3	2850001	2900000
3	2950001	3000000
3	3000001	3050000
3	3050001	3100000
3	3100001	3150000
3	3150001	3200000
3	3200001	3250000
3	3450001	3500000
3	3500001	3550000
3	11700001	11750000
3	11750001	11800000
3	16350001	16400000
3	16400001	16450000
3	16450001	16500000
3	16500001	16550000
3	16550001	16600000
3	16600001	16650000
3	18700001	18750000
3	18750001	18800000
3	18800001	18850000
3	18850001	18900000
3	18900001	18950000
3	18950001	19000000
3	20850001	20900000
3	20900001	20950000
3	22100001	22150000
3	22150001	22200000
3	22200001	22250000
3	22250001	22300000
3	22300001	22350000
3	23050001	23100000
3	23100001	23150000
3	23150001	23200000
3	23200001	23250000
3	23250001	23300000
3	25700001	25750000
3	25750001	25800000
3	26050001	26100000
4	2300001	2350000
4	2350001	2400000
4	3300001	3350000
4	3350001	3400000
4	3400001	3450000
4	3450001	3500000
4	3500001	3550000
4	5000001	5050000
4	5250001	5300000
4	5300001	5350000
4	5350001	5400000
4	5700001	5750000
4	5750001	5800000
4	6650001	6700000
4	7150001	7200000
4	9350001	9400000
4	9400001	9450000
4	9800001	9850000
4	9850001	9900000
4	10650001	10700000
4	10700001	10750000
4	15250001	15300000
4	15350001	15400000
4	15400001	15450000
4	15450001	15500000
4	15500001	15550000
4	15550001	15600000
4	15600001	15650000
4	15650001	15700000
4	15700001	15750000
4	15750001	15800000
4	15800001	15850000
4	15850001	15900000
4	16950001	17000000
4	17000001	17050000
4	17050001	17100000
4	17100001	17150000
4	18950001	19000000
4	19000001	19050000
4	19050001	19100000
4	19100001	19150000
4	21200001	21250000
4	21250001	21300000
4	21850001	21900000
4	21900001	21950000
4	21950001	22000000
4	22000001	22050000
4	22550001	22600000
4	22600001	22650000
5	1350001	1400000
5	1400001	1450000
5	1450001	1500000
5	1500001	1550000
5	1550001	1600000
5	1600001	1650000
5	1650001	1700000
5	1700001	1750000
5	1750001	1800000
5	1800001	1850000
5	1850001	1900000
5	1900001	1950000
5	1950001	2000000
5	2650001	2700000
5	3650001	3700000
5	3700001	3750000
5	3750001	3800000
5	3800001	3850000
5	3850001	3900000
5	4750001	4800000
5	4800001	4850000
5	6700001	6750000
5	7650001	7700000
5	7700001	7750000
5	7750001	7800000
5	7800001	7850000
5	7850001	7900000
5	8450001	8500000
5	8500001	8550000
5	11950001	12000000
5	12000001	12050000
5	12850001	12900000
5	13250001	13300000
5	13300001	13350000
5	13350001	13400000
5	14200001	14250000
5	14250001	14300000
5	14300001	14350000
5	18000001	18050000
5	18050001	18100000
5	18100001	18150000
5	20900001	20950000
5	20950001	21000000
5	21000001	21050000
5	21050001	21100000
5	21300001	21350000
5	21350001	21400000
5	21400001	21450000
5	21450001	21500000
5	21700001	21750000
5	22950001	23000000
5	23000001	23050000
5	23050001	23100000
5	24050001	24100000
5	24100001	24150000
6	2450001	2500000
6	2500001	2550000
6	2550001	2600000
6	6900001	6950000
6	6950001	7000000
6	7000001	7050000
6	7050001	7100000
6	7150001	7200000
6	7200001	7250000
6	8100001	8150000
6	8850001	8900000
6	8900001	8950000
6	12650001	12700000
6	12700001	12750000
6	12750001	12800000
6	12850001	12900000
6	12900001	12950000
6	12950001	13000000
6	13000001	13050000
6	13050001	13100000
6	14750001	14800000
6	16200001	16250000
6	16250001	16300000
6	16300001	16350000
6	16350001	16400000
6	16400001	16450000
6	16450001	16500000
6	16500001	16550000
6	17850001	17900000
6	17900001	17950000
6	18200001	18250000
6	18250001	18300000
6	18300001	18350000
6	19000001	19050000
6	19050001	19100000
6	19100001	19150000
6	19450001	19500000
6	19500001	19550000
6	19550001	19600000
6	19600001	19650000
6	19650001	19700000
6	19700001	19750000
6	19750001	19800000
6	19800001	19850000
6	19850001	19900000
6	20100001	20150000
6	20150001	20200000
6	20200001	20250000
6	22850001	22900000
6	22900001	22950000
6	22950001	23000000
7	1350001	1400000
7	1400001	1450000
7	1450001	1500000
7	1550001	1600000
7	1600001	1650000
7	1650001	1700000
7	1700001	1750000
7	1750001	1800000
7	1800001	1850000
7	3300001	3350000
7	3350001	3400000
7	3400001	3450000
7	3450001	3500000
7	3500001	3550000
7	3550001	3600000
7	3600001	3650000
7	3650001	3700000
7	3700001	3750000
7	3750001	3800000
7	3800001	3850000
7	3850001	3900000
7	6050001	6100000
7	6100001	6150000
7	6150001	6200000
7	6200001	6250000
7	6250001	6300000
7	6400001	6450000
7	6450001	6500000
7	6500001	6550000
7	14450001	14500000
7	14500001	14550000
7	14550001	14600000
7	14600001	14650000
7	14650001	14700000
7	18350001	18400000
7	19800001	19850000
7	20800001	20850000
7	20850001	20900000
7	20900001	20950000
8	4400001	4450000
8	4450001	4500000
8	4500001	4550000
8	4550001	4600000
8	4600001	4650000
8	4650001	4700000
8	4700001	4750000
8	4750001	4800000
8	4800001	4850000
8	4850001	4900000
8	4900001	4950000
8	5450001	5500000
8	5500001	5550000
8	5550001	5600000
8	5600001	5650000
8	5650001	5700000
8	10900001	10950000
8	10950001	11000000
8	11000001	11050000
8	11050001	11100000
8	11100001	11150000
8	13700001	13750000
8	13750001	13800000
8	13800001	13850000
8	14750001	14800000
8	14800001	14850000
8	20400001	20450000
8	20450001	20500000
8	20550001	20600000
8	20600001	20650000
8	20700001	20750000
8	20750001	20800000
8	20800001	20850000
