## Supplemental Table 5 for "Chromatin organization in early land plants reveals an ancestral association between H3K27me3, transposons, and constitutive heterochromatin"

### Sheet: Sheet1
Sample	Total reads sequenced	Total mapped reads	Total mapped reads after removing PCR duplicates	Total Hi-C reads after filtering
Tak-1 Hi-C rep1	111916105	70619675	60276489	48658854
Tak-1 Hi-C rep2	133115486	81254888	50779358	41369547
